# A large-scale systematic survey of SARS-CoV-2 antibodies reveals recurring molecular features

**DOI:** 10.1101/2021.11.26.470157

**Authors:** Yiquan Wang, Meng Yuan, Jian Peng, Ian A. Wilson, Nicholas C. Wu

## Abstract

In the past two years, the global research in combating COVID-19 pandemic has led to isolation and characterization of numerous human antibodies to the SARS-CoV-2 spike. This enormous collection of antibodies provides an unprecedented opportunity to study the antibody response to a single antigen. From mining information derived from 88 research publications and 13 patents, we have assembled a dataset of ∼8,000 human antibodies to the SARS-CoV-2 spike from >200 donors. Analysis of antibody targeting of different domains of the spike protein reveals a number of common (public) responses to SARS-CoV-2, exemplified via recurring IGHV/IGK(L)V pairs, CDR H3 sequences, IGHD usage, and somatic hypermutation. We further present a proof-of-concept for prediction of antigen specificity using deep learning to differentiate sequences of antibodies to SARS-CoV-2 spike and to influenza hemagglutinin. Overall, this study not only provides an informative resource for antibody and vaccine research, but fundamentally advances our molecular understanding of public antibody responses to a viral pathogen.
