## Supplementary Table 1 for "A large-scale systematic survey of SARS-CoV-2 antibodies reveals recurring molecular features"

### Sheet: Table S1
Table S1. Neutralization activity and binding affinity of antibodies in CDR H3 clusters 5, 10, and 15.
Antibody name	CDR H3 cluster	SARS-CoV-2 neutralization activity#	Binding affinity#	References
ADI-60682	5	VSV-SARS-CoV-2 neutralization at 50 nM* = 18%	KD = 1.1 nMa	Sakharkar et al. Sci. Immunol. 6:eabg6916 (2021)
C154	5	IC50 = 436 ng/mL	EC50 = 2.9 ng/mLb	Robbiani et al. Nature 584:437-442 (2020)
C2004	5	IC50 = 723 ng/mL	EC50 = 2.7 ng/mLb	Cho et al. Nature (2021) DOI: 10.1038/s41586-021-04060-7
ADI-63045	5	VSV-SARS-CoV-2 neutralization at 50 nM* = 56%	KD = 1.9 nMa	Sakharkar et al. Sci. Immunol. 6:eabg6916 (2021)
C2046	5	IC50 = 366 ng/mL	EC50 = 1.7 ng/mLb	Cho et al. Nature (2021) DOI: 10.1038/s41586-021-04060-7
C2013	5	IG50 = 593 ng/mL	EC50 = 1.9 ng/mLb	Cho et al. Nature (2021) DOI: 10.1038/s41586-021-04060-7
P008_024	5	Yes	Data unavailable	Graham et al. Immunity 54:1276-1289.e6 (2021)
82F6	5	IC50 ~ 2000 ng/mL	Data unavailable	Han et al. Front Immunol. 12:653189 (2021)
ADI-63146	5	VSV-SARS-CoV-2 neutralization at 50 nM* = 14%	KD = 1.5 nMa	Sakharkar et al. Sci. Immunol. 6:eabg6916 (2021)
C2061	5	IC50 > 1000 ng/mL	EC50 = 1.7 ng/mLb	Cho et al. Nature (2021) DOI: 10.1038/s41586-021-04060-7
C2206	5	IC50 > 1000 ng/mL	EC50 = 2.2 ng/mLb	Cho et al. Nature (2021) DOI: 10.1038/s41586-021-04060-7
C1462	5	IC50 > 1000 ng/mL	EC50 = 1.2 ng/mLb	Cho et al. Nature (2021) DOI: 10.1038/s41586-021-04060-7
COV2-2944	5	No	Data unavailable	Zost et al. Nat. Med. 26:1422-1427 (2020)
COV2-2740	5	No	Data unavailable	Zost et al. Nat. Med. 26:1422-1427 (2020)
C690	5	IC50 > 1000 ng/mL	EC50 = 4.2 ng/mLb	Wang et al. Nature 592:616-622 (2021)
C2035	5	IC50 > 1000 ng/mL	EC50 = 2.3 ng/mLb	Cho et al. Nature (2021) DOI: 10.1038/s41586-021-04060-7
P008_022	5	No	Data unavailable	Graham et al. Immunity 54:1276-1289.e6 (2021)
C2141	5	IC50 > 1000 ng/mL	EC50 = 3.2 ng/mLb	Cho et al. Nature (2021) DOI: 10.1038/s41586-021-04060-7
C2407	5	IC50 > 1000 ng/mL	EC50 = 1.4 ng/mLb	Cho et al. Nature (2021) DOI: 10.1038/s41586-021-04060-7
C2063	5	IC50 > 1000 ng/mL	EC50 = 2.4 ng/mLb	Cho et al. Nature (2021) DOI: 10.1038/s41586-021-04060-7
C2058	5	IC50 > 1000 ng/mL	EC50 = 1.5 ng/mLb	Cho et al. Nature (2021) DOI: 10.1038/s41586-021-04060-7
C016	5	IC50 > 1000 ng/mL	EC50 = 7.4 ng/mLb	Robbiani et al. Nature 584:437-442 (2020)
ADI-63330	10	VSV-SARS-CoV-2 neutralization at 50 nM* = 10%	KD = 1.7 nMa	Sakharkar et al. Sci. Immunol. 6:eabg6916 (2021)
ADI-62794	10	VSV-SARS-CoV-2 neutralization at 50 nM* = 29%	KD = 1.6 nMa	Sakharkar et al. Sci. Immunol. 6:eabg6916 (2021)
XG002	10	IC50 > 10,000 ng/mL	Data unavailable	Zhou et al. Cell Rep. 34:108699 (2021)
ADI-60795	10	VSV-SARS-CoV-2 neutralization at 50 nM* = 53%	KD = 2.6 nMa	Sakharkar et al. Sci. Immunol. 6:eabg6916 (2021)
ADI-63264	10	VSV-SARS-CoV-2 neutralization at 50 nM* = 34%	KD = 2.3 nMa	Sakharkar et al. Sci. Immunol. 6:eabg6916 (2021)
ADI-62023	10	VSV-SARS-CoV-2 neutralization at 50 nM* = 25%	KD = 4.2 nMa	Sakharkar et al. Sci. Immunol. 6:eabg6916 (2021)
ADI-62946	10	VSV-SARS-CoV-2 neutralization at 50 nM* = 0%	KD = 1.8 nMa	Sakharkar et al. Sci. Immunol. 6:eabg6916 (2021)
ADI-63208	10	VSV-SARS-CoV-2 neutralization at 50 nM* = 83%	KD = 0.9 nMa	Sakharkar et al. Sci. Immunol. 6:eabg6916 (2021)
ADI-63301	10	VSV-SARS-CoV-2 neutralization at 50 nM* = 7%	KD = 4.5 nMa	Sakharkar et al. Sci. Immunol. 6:eabg6916 (2021)
ADI-62879	10	VSV-SARS-CoV-2 neutralization at 50 nM* = 0%	KD = 1.6 nMa	Sakharkar et al. Sci. Immunol. 6:eabg6916 (2021)
CV1-10	10	IC50 > 50,000 ng/mL	Data unavailable	Jennewein et al. Cell Rep. 36:109353 (2021);Seydoux et al. Immunity 53:98-105.e5 (2020)
ADI-60784	10	VSV-SARS-CoV-2 neutralization at 50 nM* = 50%	KD = 1.3 nMa	Sakharkar et al. Sci. Immunol. 6:eabg6916 (2021)
ADI-63303	10	VSV-SARS-CoV-2 neutralization at 50 nM* = 27%	KD = 1.4 nMa	Sakharkar et al. Sci. Immunol. 6:eabg6916 (2021)
ADI-60732	10	VSV-SARS-CoV-2 neutralization at 50 nM* = 31%	KD = 3.8 nMa	Sakharkar et al. Sci. Immunol. 6:eabg6916 (2021)
ADI-62108	10	VSV-SARS-CoV-2 neutralization at 50 nM* = 0%	KD = 1.7 nMa	Sakharkar et al. Sci. Immunol. 6:eabg6916 (2021)
ADI-63050	10	VSV-SARS-CoV-2 neutralization at 50 nM* = 55%	KD = 1.5 nMa	Sakharkar et al. Sci. Immunol. 6:eabg6916 (2021)
ADI-62062	10	VSV-SARS-CoV-2 neutralization at 50 nM* = 31%	KD = 2.5 nMa	Sakharkar et al. Sci. Immunol. 6:eabg6916 (2021)
ADI-63277	10	VSV-SARS-CoV-2 neutralization at 50 nM* = 24%	KD = 3.3 nMa	Sakharkar et al. Sci. Immunol. 6:eabg6916 (2021)
XG001	10	IC50 > 10,000 ng/mL	Data unavailable	Zhou et al. Cell Rep. 34:108699 (2021)
P008_016	10	No	Data unavailable	Graham et al. Immunity 54:1276-1289.e6 (2021)
2M-8E7	15	No	EC50 = 9,783 ng/mLc	Chi et al. Science 369:650-655 (2020)
ADI-60563	15	VSV-SARS-CoV-2 neutralization at 50 nM* = 0%	KD = 1.3 nMa	Sakharkar et al. Sci. Immunol. 6:eabg6916 (2021)
ADI-62080	15	VSV-SARS-CoV-2 neutralization at 50 nM* = 31%	KD = 1.9 nMa	Sakharkar et al. Sci. Immunol. 6:eabg6916 (2021)
COVA2-14	15	IC50 > 10,000 ng/mL	KD = 0.5 nMa	Brouwer et al. Science 369:643-650 (2020)
C163D1	15	IC50 > 50,000 ng/mL	Data unavailable	Tong et al. Cell 184:4969-4980.e15 (2021)
CnC2t1p1_B10	15	IC50 > 100,000 ng/mL	EC50 = 40 ng/mLc	Kreer et al. Cell 182:843-854.e12 (2020)
ADI-63373	15	VSV-SARS-CoV-2 neutralization at 50 nM* = 43%	KD = 1.3 nMa	Sakharkar et al. Sci. Immunol. 6:eabg6916 (2021)
CC40.2	15	IC50 > 30,000 ng/mL	Data unavailable	Song et al. Nat Commun. 12:2938 (2021)
ADI-62056	15	VSV-SARS-CoV-2 neutralization at 50 nM* = 19%	KD = 2.5 nMa	Sakharkar et al. Sci. Immunol. 6:eabg6916 (2021)
C83A10	15	IC50 > 50,000 ng/mL	Data unavailable	Tong et al. Cell 184:4969-4980.e15 (2021)
#Neutralization results and binding measurements were extracted from original papers. Only those antibodies with neutralization data available are shown here
*Antibody at 50 nM correspond to around 8 μg/mL
aDissociation constant (KD) of IgG to SARS-CoV-2 S was determined by biolayer interferometry
bEC50 of IgG to SARS-CoV-2 RBD was determined by ELISA
cEC50 of IgG to SARS-CoV-2 S was determined by ELISA
