## Supplementary Table 2 for "A large-scale systematic survey of SARS-CoV-2 antibodies reveals recurring molecular features"

### Sheet: Table S2
Table S2. Neutralization activity and binding affinity of RBD antibodies encoded by IGHV3-13/IGKV1-39.
Name	SARS-CoV-2 neutralization activity#	Binding affinity#	CDR H3 (aa)	References
COVA2-01	IC50 > 10,000 ng/mL	KD = 76 nMa	ARGGDRYPVGYFDL	Brouwer et al. Science 369:643-650 (2020)
C2120	IC50 > 1000 ng/mL	EC50 = 2.1 ng/mLb	ARDSGTTVTTALDY	Cho et al. Nature (2021) DOI: 10.1038/s41586-021-04060-7
C1181	IC50 = 369 ng/mL	EC50 = 2.3 ng/mLb	ARGVGGTVMDPYRFDY	Cho et al. Nature (2021) DOI: 10.1038/s41586-021-04060-7
C2476	IC50 > 1000 ng/mL	EC50 = 1.9 ng/mLb	ARGADSSNLWYFDL	Cho et al. Nature (2021) DOI: 10.1038/s41586-021-04060-7
C2475	IC50 > 1000 ng/mL	EC50 = 2.3 ng/mLb	ARGADSSNLWYFDF	Cho et al. Nature (2021) DOI: 10.1038/s41586-021-04060-7
C1461	IC50 > 1000 ng/mL	EC50 = 2.8 ng/mLb	ARGTTVTTGPIRSYYYYMDV	Cho et al. Nature (2021) DOI: 10.1038/s41586-021-04060-7
C1218	IC50 > 1000 ng/mL	EC50 = 3.4 ng/mLb	VRATFDSRNYHNWFDP	Cho et al. Nature (2021) DOI: 10.1038/s41586-021-04060-7
C1322	IC50 > 1000 ng/mL	EC50 = 1.7 ng/mLb	ARDVGGYWYFDL	Cho et al. Nature (2021) DOI: 10.1038/s41586-021-04060-7
C1358	IC50 > 1000 ng/mL	EC50 = 2.6 ng/mLb	ARVNYDSSSFYMFFDY	Cho et al. Nature (2021) DOI: 10.1038/s41586-021-04060-7
C2432	IC50 > 1000 ng/mL	EC50 = 3.0 ng/mLb	VRGVDFRYCSGGRCFSHYYFDY	Cho et al. Nature (2021) DOI: 10.1038/s41586-021-04060-7
C1227	IC50 = 979 ng/mL	EC50 = 1.4 ng/mLb	ARGVFDSSGFYSSFDY	Cho et al. Nature (2021) DOI: 10.1038/s41586-021-04060-7
C2108	IC50 > 1000 ng/mL	EC50 = 1.9 ng/mLb	ARADYGDYGFYWYFDL	Cho et al. Nature (2021) DOI: 10.1038/s41586-021-04060-7
C2134	IC50 > 1000 ng/mL	EC50 = 2.0 ng/mLb	ARGGMYSSTWYFDY	Cho et al. Nature (2021) DOI: 10.1038/s41586-021-04060-7
C1274	IC50 > 1000 ng/mL	EC50 = 1.7 ng/mLb	ARGDTSMISETSQNYYYYYMDV	Cho et al. Nature (2021) DOI: 10.1038/s41586-021-04060-7
C1298	IC50 > 1000 ng/mL	EC50 = 1.7 ng/mLb	ARGGRGYKYGNWYFDL	Cho et al. Nature (2021) DOI: 10.1038/s41586-021-04060-7
C1324	IC50 > 1000 ng/mL	EC50 = 2.3 ng/mLb	ARGDSWNSYFYVFDV	Cho et al. Nature (2021) DOI: 10.1038/s41586-021-04060-7
C584	IC50 = 3454 ng/mL	EC50 = 10.5 ng/mLb	VRAGYSSGWPLYWYFDL	Gaebler et al. Nature 591:639-644 (2021)
C506	IC50 > 1000 ng/mL	EC50 = 5.9 ng/mLb	ARMVYDSSGFKGYFDL	Gaebler et al. Nature 591:639-644 (2021)
C528	IC50 = 4005 ng/mL	EC50 = 5.7 ng/mLb	VRDREISGWTGWYFDL	Gaebler et al. Nature 591:639-644 (2021)
C540	IC50 = 7380 ng/mL	EC50 = 2.9 ng/mLb	VRDREISGWTGWYFDL	Gaebler et al. Nature 591:639-644 (2021)
P003_014	Yes	EC50 = 8.6 ng/mLb	ARAQYSSGWYLRFDY	Graham et al. Immunity 54:1276-1289.e6 (2021)
P054_050	Yes	EC50 = 47.3 ng/mLb	ARASFDSSGYLNYFDY	Graham et al. Immunity 54:1276-1289.e6 (2021)
51E7	IC50 ~ 2000 ng/mL	Data unavailable	ARVGYYGSGSYPLYWYFDL	Han et al. Front Immunol. 12:653189 (2021)
DH1166	IC50 > 10,000 ng/mL	Data unavailable	ARVGYTYGFRYWYFDL	Li et al. Cell 184:4203-4219.e32 (2021)
S304	IC50 = 14,412 ng/mL	KD = 4.6 nMc	ARGDSSGYYYYFDY	Pinto et al. Nature 583.290-295 (2020)
C216	IC50 > 1000 ng/mL	EC50 = 9.5 ng/mL	ARDRGSSGWYGWYFDL	Robbiani et al. Nature 584:437-442 (2020)
C031	IC50 > 1000 ng/mL	EC50 = 22.7 ng/mL	ARVGYDSSGYSGWYFDL	Robbiani et al. Nature 584:437-442 (2020)
ADI-63333	VSV-SARS-CoV-2 neutralization at 50 nM* = 43%	KD = 2.9 nMa	ARVNYDSSGYYYWFDL	Sakharkar et al. Sci. Immunol. 6:eabg6916 (2021)
ADI-62850	VSV-SARS-CoV-2 neutralization at 50 nM* = 73	KD = 1.8 nMa	ARIEYSGSYYWYIDL	Sakharkar et al. Sci. Immunol. 6:eabg6916 (2021)
ADI-60766	VSV-SARS-CoV-2 neutralization at 50 nM* = 4%	KD = 1.8 nMa	TRGSFDYADYIGWFDP	Sakharkar et al. Sci. Immunol. 6:eabg6916 (2021)
ADI-62135	VSV-SARS-CoV-2 neutralization at 50 nM* = 66%	KD = 2.6 nMa	ARGGSSRWYWYFDL	Sakharkar et al. Sci. Immunol. 6:eabg6916 (2021)
ADI-62819	VSV-SARS-CoV-2 neutralization at 50 nM* = 51%	KD = 1.5 nMa	ARAGDDSSVYGRYYYYMDV	Sakharkar et al. Sci. Immunol. 6:eabg6916 (2021)
ADI-63265	VSV-SARS-CoV-2 neutralization at 50 nM* = 44%	KD = 2.6 nMa	ARVRASTLGLPVFDY	Sakharkar et al. Sci. Immunol. 6:eabg6916 (2021)
ADI-60700	VSV-SARS-CoV-2 neutralization at 50 nM* = 47%	KD = 3.1 nMa	ARGNMDSAMVGYYYYYMDV	Sakharkar et al. Sci. Immunol. 6:eabg6916 (2021)
ADI-63158	VSV-SARS-CoV-2 neutralization at 50 nM* = 68%	KD = 2.3 nMa	ARGFDCSGASCYNNWYFDL	Sakharkar et al. Sci. Immunol. 6:eabg6916 (2021)
ADI-62849	VSV-SARS-CoV-2 neutralization at 50 nM* = 41%	KD = 2.6 nMa	ARGVSEDSSNWNLGQSKHYYYMDV	Sakharkar et al. Sci. Immunol. 6:eabg6916 (2021)
ADI-62036	VSV-SARS-CoV-2 neutralization at 50 nM* = 26%	KD = 2.7 nMa	TRGVVTHDWYFDL	Sakharkar et al. Sci. Immunol. 6:eabg6916 (2021)
ADI-63012	VSV-SARS-CoV-2 neutralization at 50 nM* = 47%	KD = 1.7 nMa	ARVAYYYGSGPSFERYYYYYYMDV	Sakharkar et al. Sci. Immunol. 6:eabg6916 (2021)
ADI-57876	VSV-SARS-CoV-2 neutralization at 50 nM* = 24%	KD = 1.7 nMa	ARVMYSSGWPSYWYFDL	Sakharkar et al. Sci. Immunol. 6:eabg6916 (2021)
ADI-60684	VSV-SARS-CoV-2 neutralization at 50 nM* = 26%	KD = 2.5 nMa	ARVYYDNSGFHWHLDY	Sakharkar et al. Sci. Immunol. 6:eabg6916 (2021)
ADI-63079	VSV-SARS-CoV-2 neutralization at 50 nM* = 75%	KD = 3.9 nMa	VRGDTYGLRYYFDN	Sakharkar et al. Sci. Immunol. 6:eabg6916 (2021)
C63D3	IC50 = 33,780 ng/mL	Data unavailable	ARGHSTGQGYSYYYYMDV	Tong et al. Cell 184:4969-4980.e15 (2021)
C623	IC50 > 1000 ng/mL	EC50 = 4.0 ng/mLb	ARARGGTAMAPYYFDY	Wang et al. Nature 592:616-622 (2021)
C629	IC50 > 1000 ng/mL	EC50 = 3.1 ng/mLb	ARGGRWLQTVFDL	Wang et al. Nature 592:616-622 (2021)
C815	IC50 > 1000 ng/mL	EC50 = 3.0 ng/mLb	ARVEYSSGIYWYFDL	Wang et al. Nature 592:616-622 (2021)
Wang-C363	No	EC50 = 7.7 ng/mLb	ARVKYGGYVGYFDY	Wang et al. Sci. Transl. Med. 13:eabf1555 (2021)
PDI_106	IC50 = 165,000 ng/mL	EC50 = 23.6 ng/mLb	ARGTHIYHHERERGYYYYYMDV	Wheatley et al. Cell Rep. 37:109822 (2021)
COV2-2817	No	Data unavailable	ARVFETKVIRGGRYYYYYYMDV	Zost et al. Nat. Med. 26:1422-1427 (2020)
COV2-2753	No	Data unavailable	ARVDFDILTGYYSN	Zost et al. Nat. Med. 26:1422-1427 (2020)
COV2-2758	No	Data unavailable	ARGGDSGYDLGAWYFDL	Zost et al. Nat. Med. 26:1422-1427 (2020)
COV2-2703	No	Data unavailable	ARARGGYNWNFDY	Zost et al. Nat. Med. 26:1422-1427 (2020)
COV2-2111	No	Data unavailable	ARVLYDSSGFYNWFDP	Zost et al. Nat. Med. 26:1422-1427 (2020)
COV2-2786	No	Data unavailable	ARVLYDSSGFYNWFDP	Zost et al. Nat. Med. 26:1422-1427 (2020)
COV2-3012	No	Data unavailable	ARVLYDSSGFYNWFDP	Zost et al. Nat. Med. 26:1422-1427 (2020)
COV2-2462	No	Data unavailable	ARVLYDSSGFYNWFDP	Zost et al. Nat. Med. 26:1422-1427 (2020)
#Neutralization results and binding measurements were extracted from original papers. Only those antibodies with neutralization data available are shown here
*Antibody at 50 nM correspond to around 8 μg/mL
aDissociation constant (KD) of IgG to SARS-CoV-2 S was determined by biolayer interferometry
bEC50 of IgG to SARS-CoV-2 RBD was determined by ELISA
cDissociation constant (KD) of IgG to SARS-CoV-2 RBD was determined by biolayer interferometry
