## Supplementary Table 3 for "A large-scale systematic survey of SARS-CoV-2 antibodies reveals recurring molecular features"

### Sheet: Table S3
Table S3. Neutralization activity and binding affinity of IGHD1-26 S2 antibodies with a CDR H3 length of 14 aa.
Name	SARS-CoV-2 neutralization activity#	Binding affinity#	References
2M-14E5	No	EC50 = 11 ng/mLb	Chi et al. Science 369:650-655 (2020)
P003_045	No	Data unavailable	Graham et al. Immunity 54:1276-1289.e6 (2021)
P008_088	No	Data unavailable	Graham et al. Immunity 54:1276-1289.e6 (2021)
P054_045	No	Data unavailable	Graham et al. Immunity 54:1276-1289.e6 (2021)
P008_005	No	Data unavailable	Graham et al. Immunity 54:1276-1289.e6 (2021)
P003_032	No	Data unavailable	Graham et al. Immunity 54:1276-1289.e6 (2021)
P003_056	No	Data unavailable	Graham et al. Immunity 54:1276-1289.e6 (2021)
ADI-57929	VSV-SARS-CoV-2 neutralization at 50 nM* = 6%	KD = 2.8 nMa	Sakharkar et al. Sci. Immunol. 6:eabg6916 (2021)
ADI-62081	VSV-SARS-CoV-2 neutralization at 50 nM* = 46%	KD = 0.6 nMa	Sakharkar et al. Sci. Immunol. 6:eabg6916 (2021)
ADI-63063	VSV-SARS-CoV-2 neutralization at 50 nM* = 38%	KD = 0.7 nMa	Sakharkar et al. Sci. Immunol. 6:eabg6916 (2021)
ADI-60524	VSV-SARS-CoV-2 neutralization at 50 nM* = 11%	KD = 0.9 nMa	Sakharkar et al. Sci. Immunol. 6:eabg6916 (2021)
ADI-63340	VSV-SARS-CoV-2 neutralization at 50 nM* = 51%	KD = 0.6 nMa	Sakharkar et al. Sci. Immunol. 6:eabg6916 (2021)
ADI-57842	VSV-SARS-CoV-2 neutralization at 50 nM* = 1%	KD = 1.1 nMa	Sakharkar et al. Sci. Immunol. 6:eabg6916 (2021)
ADI-63207	VSV-SARS-CoV-2 neutralization at 50 nM* = 32%	KD = 0.6 nMa	Sakharkar et al. Sci. Immunol. 6:eabg6916 (2021)
ADI-63203	VSV-SARS-CoV-2 neutralization at 50 nM* = 14%	KD = 1.1 nMa	Sakharkar et al. Sci. Immunol. 6:eabg6916 (2021)
ADI-63306	VSV-SARS-CoV-2 neutralization at 50 nM* = 22%	KD = 1.2 nMa	Sakharkar et al. Sci. Immunol. 6:eabg6916 (2021)
ADI-63407	VSV-SARS-CoV-2 neutralization at 50 nM* = 34%	KD = 0.8 nMa	Sakharkar et al. Sci. Immunol. 6:eabg6916 (2021)
ADI-60733	VSV-SARS-CoV-2 neutralization at 50 nM* = 29%	KD = 0.9 nMa	Sakharkar et al. Sci. Immunol. 6:eabg6916 (2021)
ADI-57896	VSV-SARS-CoV-2 neutralization at 50 nM* = 16%	KD = 2.7 nMa	Sakharkar et al. Sci. Immunol. 6:eabg6916 (2021)
ADI-63323	VSV-SARS-CoV-2 neutralization at 50 nM* = 66%	KD = 0.8 nMa	Sakharkar et al. Sci. Immunol. 6:eabg6916 (2021)
ADI-60721	VSV-SARS-CoV-2 neutralization at 50 nM* = 0%	KD = 1.0 nMa	Sakharkar et al. Sci. Immunol. 6:eabg6916 (2021)
ADI-57836	VSV-SARS-CoV-2 neutralization at 50 nM* = 35%	KD = 0.9 nMa	Sakharkar et al. Sci. Immunol. 6:eabg6916 (2021)
ADI-56714	VSV-SARS-CoV-2 neutralization at 50 nM* = 22%	KD = 0.5 nMa	Sakharkar et al. Sci. Immunol. 6:eabg6916 (2021)
ADI-57838	VSV-SARS-CoV-2 neutralization at 50 nM* = 18%	KD = 1.2 nMa	Sakharkar et al. Sci. Immunol. 6:eabg6916 (2021)
ADI-62920	VSV-SARS-CoV-2 neutralization at 50 nM* = 35%	KD = 0.6 nMa	Sakharkar et al. Sci. Immunol. 6:eabg6916 (2021)
ADI-63390	VSV-SARS-CoV-2 neutralization at 50 nM* = 58%	KD = 0.8 nMa	Sakharkar et al. Sci. Immunol. 6:eabg6916 (2021)
ADI-62073	VSV-SARS-CoV-2 neutralization at 50 nM* = 27%	KD = 3.0 nMa	Sakharkar et al. Sci. Immunol. 6:eabg6916 (2021)
ADI-62026	VSV-SARS-CoV-2 neutralization at 50 nM* = 36%	KD = 0.7 nMa	Sakharkar et al. Sci. Immunol. 6:eabg6916 (2021)
ADI-63098	VSV-SARS-CoV-2 neutralization at 50 nM* = 0%	KD = 0.8 nMa	Sakharkar et al. Sci. Immunol. 6:eabg6916 (2021)
ADI-63235	VSV-SARS-CoV-2 neutralization at 50 nM* = 31%	KD = 0.7 nMa	Sakharkar et al. Sci. Immunol. 6:eabg6916 (2021)
ADI-57828	VSV-SARS-CoV-2 neutralization at 50 nM* = 27%	KD = 0.7 nMa	Sakharkar et al. Sci. Immunol. 6:eabg6916 (2021)
ADI-63275	VSV-SARS-CoV-2 neutralization at 50 nM* = 8%	KD = 0.7 nMa	Sakharkar et al. Sci. Immunol. 6:eabg6916 (2021)
ADI-63034	VSV-SARS-CoV-2 neutralization at 50 nM* = 25%	KD = 0.7 nMa	Sakharkar et al. Sci. Immunol. 6:eabg6916 (2021)
ADI-60555	VSV-SARS-CoV-2 neutralization at 50 nM* = 20%	KD = 0.9 nMa	Sakharkar et al. Sci. Immunol. 6:eabg6916 (2021)
ADI-63362	VSV-SARS-CoV-2 neutralization at 50 nM* = 25%	KD = 0.8 nMa	Sakharkar et al. Sci. Immunol. 6:eabg6916 (2021)
ADI-62028	VSV-SARS-CoV-2 neutralization at 50 nM* = 36%	KD = 0.7 nMa	Sakharkar et al. Sci. Immunol. 6:eabg6916 (2021)
ADI-63290	VSV-SARS-CoV-2 neutralization at 50 nM* = 12%	KD = 0.7 nMa	Sakharkar et al. Sci. Immunol. 6:eabg6916 (2021)
ADI-63040	VSV-SARS-CoV-2 neutralization at 50 nM* = 28%	KD = 0.6 nMa	Sakharkar et al. Sci. Immunol. 6:eabg6916 (2021)
ADI-60707	VSV-SARS-CoV-2 neutralization at 50 nM* = 19%	KD = 1.0 nMa	Sakharkar et al. Sci. Immunol. 6:eabg6916 (2021)
ADI-62919	VSV-SARS-CoV-2 neutralization at 50 nM* = 58%	KD = 0.8 nMa	Sakharkar et al. Sci. Immunol. 6:eabg6916 (2021)
ADI-63163	VSV-SARS-CoV-2 neutralization at 50 nM* = 0%	KD = 0.9 nMa	Sakharkar et al. Sci. Immunol. 6:eabg6916 (2021)
ADI-62084	VSV-SARS-CoV-2 neutralization at 50 nM* = 30%	KD = 0.7 nMa	Sakharkar et al. Sci. Immunol. 6:eabg6916 (2021)
ADI-61231	VSV-SARS-CoV-2 neutralization at 50 nM* = 15%	KD = 0.7 nMa	Sakharkar et al. Sci. Immunol. 6:eabg6916 (2021)
ADI-63239	VSV-SARS-CoV-2 neutralization at 50 nM* = 24%	KD = 0.7 nMa	Sakharkar et al. Sci. Immunol. 6:eabg6916 (2021)
ADI-62103	VSV-SARS-CoV-2 neutralization at 50 nM* = 30%	KD = 0.9 nMa	Sakharkar et al. Sci. Immunol. 6:eabg6916 (2021)
ADI-57840	VSV-SARS-CoV-2 neutralization at 50 nM* = 23%	KD = 1.0 nMa	Sakharkar et al. Sci. Immunol. 6:eabg6916 (2021)
ADI-60755	VSV-SARS-CoV-2 neutralization at 50 nM* = 0%	KD = 0.8 nMa	Sakharkar et al. Sci. Immunol. 6:eabg6916 (2021)
ADI-62936	VSV-SARS-CoV-2 neutralization at 50 nM* = 41%	KD = 0.7 nMa	Sakharkar et al. Sci. Immunol. 6:eabg6916 (2021)
ADI-60759	VSV-SARS-CoV-2 neutralization at 50 nM* = 15%	KD = 1.0 nMa	Sakharkar et al. Sci. Immunol. 6:eabg6916 (2021)
ADI-61244	VSV-SARS-CoV-2 neutralization at 50 nM* = 7%	KD = 0.6 nMa	Sakharkar et al. Sci. Immunol. 6:eabg6916 (2021)
ADI-63048	VSV-SARS-CoV-2 neutralization at 50 nM* = 46%	KD = 0.8 nMa	Sakharkar et al. Sci. Immunol. 6:eabg6916 (2021)
ADI-63300	VSV-SARS-CoV-2 neutralization at 50 nM* = 1%	KD = 0.6 nMa	Sakharkar et al. Sci. Immunol. 6:eabg6916 (2021)
ADI-60756	VSV-SARS-CoV-2 neutralization at 50 nM* = 3%	KD = 0.7 nMa	Sakharkar et al. Sci. Immunol. 6:eabg6916 (2021)
ADI-62161	VSV-SARS-CoV-2 neutralization at 50 nM* = 2%	KD = 0.9 nMa	Sakharkar et al. Sci. Immunol. 6:eabg6916 (2021)
ADI-62189	VSV-SARS-CoV-2 neutralization at 50 nM* = 6%	KD = 0.8 nMa	Sakharkar et al. Sci. Immunol. 6:eabg6916 (2021)
ADI-56679	VSV-SARS-CoV-2 neutralization at 50 nM* = 22%	KD = 0.5 nMa	Sakharkar et al. Sci. Immunol. 6:eabg6916 (2021)
ADI-60772	VSV-SARS-CoV-2 neutralization at 50 nM* = 42%	KD = 1.6 nMa	Sakharkar et al. Sci. Immunol. 6:eabg6916 (2021)
ADI-56700	VSV-SARS-CoV-2 neutralization at 50 nM* = 0%	KD = 0.4 nMa	Sakharkar et al. Sci. Immunol. 6:eabg6916 (2021)
ADI-62043	VSV-SARS-CoV-2 neutralization at 50 nM* = 44%	KD = 0.6 nMa	Sakharkar et al. Sci. Immunol. 6:eabg6916 (2021)
ADI-63254	VSV-SARS-CoV-2 neutralization at 50 nM* = 36%	KD = 0.5 nMa	Sakharkar et al. Sci. Immunol. 6:eabg6916 (2021)
ADI-62052	VSV-SARS-CoV-2 neutralization at 50 nM* = 21%	KD = 0.7 nMa	Sakharkar et al. Sci. Immunol. 6:eabg6916 (2021)
ADI-60709	VSV-SARS-CoV-2 neutralization at 50 nM* = 16%	KD = 0.7 nMa	Sakharkar et al. Sci. Immunol. 6:eabg6916 (2021)
ADI-62078	VSV-SARS-CoV-2 neutralization at 50 nM* = 34%	KD = 1.1 nMa	Sakharkar et al. Sci. Immunol. 6:eabg6916 (2021)
ADI-63021	VSV-SARS-CoV-2 neutralization at 50 nM* = 15%	KD = 0.9 nMa	Sakharkar et al. Sci. Immunol. 6:eabg6916 (2021)
ADI-63318	VSV-SARS-CoV-2 neutralization at 50 nM* = 4%	KD = 0.7 nMa	Sakharkar et al. Sci. Immunol. 6:eabg6916 (2021)
ADI-60794	VSV-SARS-CoV-2 neutralization at 50 nM* = 51%	KD = 0.7 nMa	Sakharkar et al. Sci. Immunol. 6:eabg6916 (2021)
ADI-63356	VSV-SARS-CoV-2 neutralization at 50 nM* = 4%	KD = 0.7 nMa	Sakharkar et al. Sci. Immunol. 6:eabg6916 (2021)
ADI-56767	VSV-SARS-CoV-2 neutralization at 50 nM* = 0%	KD = 1.0 nMa	Sakharkar et al. Sci. Immunol. 6:eabg6916 (2021)
ADI-63284	VSV-SARS-CoV-2 neutralization at 50 nM* = 3%	KD = 1.4 nMa	Sakharkar et al. Sci. Immunol. 6:eabg6916 (2021)
ADI-62030	VSV-SARS-CoV-2 neutralization at 50 nM* = 0%	KD = 1.0 nMa	Sakharkar et al. Sci. Immunol. 6:eabg6916 (2021)
ADI-60718	VSV-SARS-CoV-2 neutralization at 50 nM* = 0%	KD = 1.5 nMa	Sakharkar et al. Sci. Immunol. 6:eabg6916 (2021)
ADI-56712	VSV-SARS-CoV-2 neutralization at 50 nM* = 0%	KD = 1.8 nMa	Sakharkar et al. Sci. Immunol. 6:eabg6916 (2021)
ADI-63351	VSV-SARS-CoV-2 neutralization at 50 nM* = 14%	KD = 0.6 nMa	Sakharkar et al. Sci. Immunol. 6:eabg6916 (2021)
ADI-62111	VSV-SARS-CoV-2 neutralization at 50 nM* = 14%	KD = 0.7 nMa	Sakharkar et al. Sci. Immunol. 6:eabg6916 (2021)
ADI-60708	VSV-SARS-CoV-2 neutralization at 50 nM* = 16%	KD = 0.6 nMa	Sakharkar et al. Sci. Immunol. 6:eabg6916 (2021)
ADI-62046	VSV-SARS-CoV-2 neutralization at 50 nM* = 39%	KD = 0.7 nMa	Sakharkar et al. Sci. Immunol. 6:eabg6916 (2021)
ADI-63344	VSV-SARS-CoV-2 neutralization at 50 nM* = 48%	KD = 0.7 nMa	Sakharkar et al. Sci. Immunol. 6:eabg6916 (2021)
ADI-62035	VSV-SARS-CoV-2 neutralization at 50 nM* = 0%	KD = 0.7 nMa	Sakharkar et al. Sci. Immunol. 6:eabg6916 (2021)
ADI-63370	VSV-SARS-CoV-2 neutralization at 50 nM* = 52%	KD = 1.3 nMa	Sakharkar et al. Sci. Immunol. 6:eabg6916 (2021)
ADI-60757	VSV-SARS-CoV-2 neutralization at 50 nM* = 14%	KD = 1.2 nMa	Sakharkar et al. Sci. Immunol. 6:eabg6916 (2021)
ADI-62019	VSV-SARS-CoV-2 neutralization at 50 nM* = 0%	KD = 1.0 nMa	Sakharkar et al. Sci. Immunol. 6:eabg6916 (2021)
ADI-62165	VSV-SARS-CoV-2 neutralization at 50 nM* = 0%	KD = 0.7 nMa	Sakharkar et al. Sci. Immunol. 6:eabg6916 (2021)
ADI-62995	VSV-SARS-CoV-2 neutralization at 50 nM* = 0%	KD = 0.8 nMa	Sakharkar et al. Sci. Immunol. 6:eabg6916 (2021)
ADI-63366	VSV-SARS-CoV-2 neutralization at 50 nM* = 0%	KD = 0.8 nMa	Sakharkar et al. Sci. Immunol. 6:eabg6916 (2021)
ADI-63267	VSV-SARS-CoV-2 neutralization at 50 nM* = 15%	KD = 0.7 nMa	Sakharkar et al. Sci. Immunol. 6:eabg6916 (2021)
ADI-62147	VSV-SARS-CoV-2 neutralization at 50 nM* = 0%	KD = 0.7 nMa	Sakharkar et al. Sci. Immunol. 6:eabg6916 (2021)
ADI-57823	VSV-SARS-CoV-2 neutralization at 50 nM* = 0%	KD = 0.9 nMa	Sakharkar et al. Sci. Immunol. 6:eabg6916 (2021)
ADI-62194	VSV-SARS-CoV-2 neutralization at 50 nM* = 23%	KD = 0.8 nMa	Sakharkar et al. Sci. Immunol. 6:eabg6916 (2021)
ADI-62190	VSV-SARS-CoV-2 neutralization at 50 nM* = 34%	KD = 1.4 nMa	Sakharkar et al. Sci. Immunol. 6:eabg6916 (2021)
ADI-57837	VSV-SARS-CoV-2 neutralization at 50 nM* = 24%	KD = 1.2 nMa	Sakharkar et al. Sci. Immunol. 6:eabg6916 (2021)
ADI-60572	VSV-SARS-CoV-2 neutralization at 50 nM* = 0%	KD = 0.6 nMa	Sakharkar et al. Sci. Immunol. 6:eabg6916 (2021)
ADI-63268	VSV-SARS-CoV-2 neutralization at 50 nM* = 49%	KD = 0.7 nMa	Sakharkar et al. Sci. Immunol. 6:eabg6916 (2021)
ADI-56711	VSV-SARS-CoV-2 neutralization at 50 nM* = 21%	KD = 0.5 nMa	Sakharkar et al. Sci. Immunol. 6:eabg6916 (2021)
ADI-62939	VSV-SARS-CoV-2 neutralization at 50 nM* = 32%	KD = 60 nMa	Sakharkar et al. Sci. Immunol. 6:eabg6916 (2021)
ADI-63359	VSV-SARS-CoV-2 neutralization at 50 nM* = 22%	KD = 0.9 nMa	Sakharkar et al. Sci. Immunol. 6:eabg6916 (2021)
ADI-62017	VSV-SARS-CoV-2 neutralization at 50 nM* = 31%	KD = 0.8 nMa	Sakharkar et al. Sci. Immunol. 6:eabg6916 (2021)
ADI-63259	VSV-SARS-CoV-2 neutralization at 50 nM* = 23%	KD = 0.8 nMa	Sakharkar et al. Sci. Immunol. 6:eabg6916 (2021)
ADI-63136	VSV-SARS-CoV-2 neutralization at 50 nM* = 0%	KD = 1.0 nMa	Sakharkar et al. Sci. Immunol. 6:eabg6916 (2021)
ADI-63113	VSV-SARS-CoV-2 neutralization at 50 nM* = 33%	KD = 0.7 nMa	Sakharkar et al. Sci. Immunol. 6:eabg6916 (2021)
ADI-63001	VSV-SARS-CoV-2 neutralization at 50 nM* = 0%	KD = 0.7 nMa	Sakharkar et al. Sci. Immunol. 6:eabg6916 (2021)
ADI-63341	VSV-SARS-CoV-2 neutralization at 50 nM* = 20%	KD = 0.9 nMa	Sakharkar et al. Sci. Immunol. 6:eabg6916 (2021)
ADI-63118	VSV-SARS-CoV-2 neutralization at 50 nM* = 0%	KD = 1.0 nMa	Sakharkar et al. Sci. Immunol. 6:eabg6916 (2021)
C163E6	IC50 > 50,000 ng/mL	Data unavailable	Tong et al. Cell 184:4969-4980.e15 (2021)
G32M4	IC50 > 50,000 ng/mL	Data unavailable	Tong et al. Cell 184:4969-4980.e15 (2021)
G32C5	IC50 = 21,430 ng/mL	Data unavailable	Tong et al. Cell 184:4969-4980.e15 (2021)
C81D9	IC50 > 50,000 ng/mL	Data unavailable	Tong et al. Cell 184:4969-4980.e15 (2021)
C83B10	IC50 > 50,000 ng/mL	Data unavailable	Tong et al. Cell 184:4969-4980.e15 (2021)
C81G5	IC50 > 50,000 ng/mL	Data unavailable	Tong et al. Cell 184:4969-4980.e15 (2021)
#Neutralization results and binding measurements were extracted from original papers. Only those antibodies with neutralization data available are shown here
*Antibody at 50 nM correspond to around 8 μg/mL
aDissociation constant (KD) of IgG to SARS-CoV-2 S was determined by biolayer interferometry
bEC50 of IgG to SARS-CoV-2 S was determined by ELISA
