## Supplementary Table 4 for "A large-scale systematic survey of SARS-CoV-2 antibodies reveals recurring molecular features"

### Sheet: Table S4
Table S4. Performance of the deep learning model with different inputs.
Input CDR	Dataset	Loss	TP	FP	TN	FN	Accuracy	Precision	Recall	ROC AUC	PR AUC
H3	Train	0.438176	2694	485	897	365	0.808602	0.847436	0.88068	0.849698	0.906368
H3	Validation	0.550107	633	180	176	122	0.728173	0.778598	0.838411	0.746897	0.834991
H3	Test	0.567321	766	229	237	156	0.722622	0.769849	0.830803	0.739921	0.829213
L3	Train	0.473828	2739	676	706	320	0.775726	0.80205	0.895391	0.820545	0.899208
L3	Validation	0.562441	652	212	144	103	0.716472	0.75463	0.863576	0.723337	0.825714
L3	Test	0.576905	796	287	179	126	0.70245	0.734995	0.863341	0.716238	0.817702
H3+L3	Train	0.336038	2835	382	1000	224	0.863544	0.881256	0.926773	0.916041	0.953352
H3+L3	Validation	0.538598	634	166	190	121	0.741674	0.7925	0.839735	0.785564	0.876136
H3+L3	Test	0.545438	795	212	254	127	0.755764	0.789474	0.862256	0.78624	0.868087
H1+H2	Train	0.368835	2762	357	1025	297	0.852736	0.88554	0.902909	0.894756	0.942733
H1+H2	Validation	0.454869	659	138	218	96	0.789379	0.826851	0.872848	0.84305	0.910104
H1+H2	Test	0.476838	786	173	293	136	0.777378	0.819604	0.852495	0.833871	0.901499
H1+H2+H3	Train	0.277342	2853	265	1117	206	0.893943	0.91501	0.932658	0.939959	0.967856
H1+H2+H3	Validation	0.449645	664	127	229	91	0.80378	0.839444	0.87947	0.859711	0.919494
H1+H2+H3	Test	0.465492	804	152	314	118	0.805476	0.841004	0.872017	0.856772	0.913565
L1+L2	Train	0.477189	2697	576	806	362	0.788786	0.824015	0.881661	0.806844	0.881814
L1+L2	Validation	0.532613	650	177	179	105	0.746175	0.785973	0.860927	0.760637	0.854994
L1+L2	Test	0.542295	774	222	244	148	0.733429	0.777108	0.839479	0.763681	0.843283
L1+L2+L3	Train	0.475533	2657	580	802	402	0.778879	0.820822	0.868585	0.816328	0.897581
L1+L2+L3	Validation	0.531484	648	179	177	107	0.742574	0.783555	0.858278	0.763126	0.854514
L1+L2+L3	Test	0.532511	766	226	240	156	0.724784	0.772177	0.830803	0.77265	0.864612
H1+H2+H3+L1+L2+L3	Train	0.265168	2787	182	1200	272	0.897771	0.9387	0.911082	0.950632	0.976319
H1+H2+H3+L1+L2+L3	Validation	0.429137	659	110	246	96	0.814581	0.856957	0.872848	0.872414	0.93184
H1+H2+H3+L1+L2+L3	Test	0.457375	778	124	342	144	0.806916	0.862528	0.843818	0.865207	0.919547
