## Supplementary Table 5 for "A large-scale systematic survey of SARS-CoV-2 antibodies reveals recurring molecular features"

### Sheet: Table S5
Table S5. Seqsuences of RBD antibodies from Reincke et al.
Name	HC	LC	CDRH1_AA	CDRH2_AA	CDRH3_AA	CDRL1_AA	CDRL2_AA	CDRL3_AA	Probaliity_of_binding_Spike	Predicted_specificity
CS1	QVQLVESGGGVVQPGRSLRLSCAASGFPFSTYGMHWVRQAPGKGLEWVAVISYDGSNKYYADSVKGRFTISRDNSKNTLYLQMNSLRAEDTAVYYCAKDFQYVAATHSPYYYYGMDVWGQGTTVTVSS	EIVLTQSPGTLSLSPGERATLSCRASQSVSSSYLACYQQKPGQAPRLLIYGASSRATGIPDRFSGSGSGTDFTLTISRLEPEDFAVYYCQQYGSSPGVTFGPGTKVDIK	GFPFSTYG	ISYDGSNK	AKDFQYVAATHSPYYYYGMDV	QSVSSSY	GAS	QQYGSSPGVT	0.912099	Spike
CS102	QVQLVQSGPEVKKPGTSVKVSCKASGFTFPSSAVQWVRQARGQRLEWIGWIVVGSGNTNYAQKFQERVTITRDMSTSTAYMELSSLRSEDTAVYYCAAPHCGGGSCYDGFDIWGQGTMVTVSS	EIVLTQSPGTLSLSPGERATLSCRASQSVSSSYLAWYQQKPGQAPRLLIYGASSRATGIPDRFSGSGSGTDFTLTISRLEPEDFAVYFCQQYGSSPWTFGQGTKVEIK	GFTFPSSA	IVVGSGNT	AAPHCGGGSCYDGFDI	QSVSSSY	GAS	QQYGSSPWT	0.946339	Spike
CS103	EVQLVESGGGLVQPGGSLRLSCAASGFTFSSYDMHWVRQATGKGLEWVSTIGTSGDTYYPGSVKGRFTISRENAKNSLYLQMNSLRAGDTAVYYCARGGGDGYNLGLWYFDLWGRGTLVTVSS	DIQMTQSPSSLSASVGDRVTITCRASQSISSYLNWYQRKPGKAPKLLIYAASSLQSGVPSRFSGSGSGTDFTLTISSLQPEDFATYYCQQSYSNPPPTFGPGTKVDIK	GFTFSSYD	IGTSGDT	ARGGGDGYNLGLWYFDL	QSISSY	AAS	QQSYSNPPPT	0.99367	Spike
CS111	EVQLVESGGGLVQPGGSLRLSCSASGFTFSSYAMHWVRQAPGKGLEYVSSISSNGGSTYYADSVKGRFTISRDNSKNTLYLQMSSLRAEDTAVYYCVKDVTVDTAMVTIFDNWGQGTLVTVSS	DIQMTQSPSSLSASVGDRVTITCRASQSISSYLNWYQQKPGKAPKLLIYAASSLQSGVPSRFSGSGSGTDFTLTISSLQPEDFATYYCQQSYSTPTFGGGTKVEIK	GFTFSSYA	ISSNGGST	VKDVTVDTAMVTIFDN	QSISSY	AAS	QQSYSTPT	0.9714	Spike
CS112	EVQLVESGGGLVKPGGSLRLSCAASGFTFSNAWMTWVRQAPGKGLEWVGRIKSKTDGGTTDYAAPVKGRFTISRDDSKNMLYLQMNSLKTEDTAVYYCTTDPGYTYSPAYWGQGTLVTVSS	DIQMTQSPSSLSASVGDRVTITCRAGQSISSYLNWYQHKPGKAPKLLIYAASSLQSGVPSRFSGSGSGTDFTLTISSLQPEDFATYYCQQSYSTLFTFGPGTKVDIK	GFTFSNAW	IKSKTDGGTT	TTDPGYTYSPAY	QSISSY	AAS	QQSYSTLFT	0.951358	Spike
CS114	QVQLVQSGAEVKKPGSSVKVSCKASGGTFSSYGISWVRQAPGQGLEWMGGIIPIFGTAYYAQKFQGRVTITADESTSTAYMELSSLRSEDTAVYYCASSSPLLRYFDWPHEAIFDYWGQGTLVTVSS	EIVLTQSPATLSLSPGERATLSCRASQSVSSYLAWYQQKPGQAPRLLIYDASNRATGIPARFSGSGSGTDFTLTISSLEPEDFAVYYCQQRSNWSGITFGQGTRLEIK	GGTFSSYG	IIPIFGTA	ASSSPLLRYFDWPHEAIFDY	QSVSSY	DAS	QQRSNWSGIT	0.724779	Spike
CS115	QVQLVQSGAEVKRPGSSVKVSCKASGGTFSNYGFSWVRQAPGQGLEWMGGTSPLFHTPNYVQKFQDRVTITADESTTSVYMELNSLTSDDTAVYYCACSSGRWGVLGNYFDYWGQGTLVTVSS	DIQMTQSPSSLSASVGDRVTITCQASQDITDYLNWYQQKPGQAPKLLIYDASNLETGVPSRFSGSGSGTDFTLTISSLQPEDIATYYCQQYANLLLTFGGGTKVEIK	GGTFSNYG	TSPLFHTP	ACSSGRWGVLGNYFDY	QDITDY	DAS	QQYANLLLT	0.375817	HA
CS116	QVQLVESGGGVVQPGRSLRLSCAASGFTFSSYGMHWVRQAPGKGLEWVAVISYDGSNKYYADSVKGRFTISRDNSKNTLYLQMNSLRAEDTAVYYCAKGDDYGDLFYYGMDVWGQGTTVTVSS	DIVMTQSPLSLPVTPGEPASISCRSSQSLLHSNGYNYLDWYLQKPGQSPQLLIYLGSNRASGVPDRFSGSGSGTDFTLKISRVEAEDVGVYYCMQALQRTLTFGGGTKVEIK	GFTFSSYG	ISYDGSNK	AKGDDYGDLFYYGMDV	QSLLHSNGYNY	LGS	MQALQRTLT	0.974818	Spike
CS117	EVQLVESGGGLVQPGRSLRLSCAASGFTFDDYAMHWVRQAPGKGLEWVSGISWNSGSIGYADSVKGRFTISRDNAKNSLYLQMNSLRAEDTALYYCAKDAFGDPQGLYGMDVWGQGTTVTVSS	DIQMTQSPSSLSASVGDRVTITCRASQSITSYLNWYQQKPGKAPKLLIYAASSLQSGVPSRFSGSGSGTDFTLTISSLQPEDFATYYCQQSYSTPLTFAQGTRLEIK	GFTFDDYA	ISWNSGSI	AKDAFGDPQGLYGMDV	QSITSY	AAS	QQSYSTPLT	0.990096	Spike
CS12	QVQLVESGGGVVQPGRSLRLSCAASGFTFSSYGMHWVRQAPGKGLEWVAVISYDGSNKYYADSVKGRFTISRDNSKNTLYLQMNSLRAEDTAVYYCAKSGAPAAMRGYYYYGMDVWGQGTTVTVSS	QTVVTQEPSLTVSPGGTVTLTCGSSTGAVTSGHYPYWFQQKPGQAPRTLIYDTSNKHSWTPARFSGSLLGGKAALTLSGAQPEDEADYYCLLSYSGAREVFGGGTKLTVL	GFTFSSYG	ISYDGSNK	AKSGAPAAMRGYYYYGMDV	TGAVTSGHY	DTS	LLSYSGAREV	0.77054	Spike
CS120	QVQLVESGGGVVQPGRSLRLSCAASGFTFSSYGMHWVRQAPGKGLEWVAVISYDGSNKYYADSVKGRFTISRDNSKNTLYLQMNGLRAEDTAVYYCAKVLGSYCSGGSCYGGSFDYWGQGTLVTVSS	DIQMTQSPSSLSASVGDRVTITCQASQDISNYLNWYQQKPGKAPKVLIYDASSLEAGVPSRFSGSGSGTDFTFTISSLQPEDIATYYCQQYDNLPSFGGGTKVEIK	GFTFSSYG	ISYDGSNK	AKVLGSYCSGGSCYGGSFDY	QDISNY	DAS	QQYDNLPS	0.994878	Spike
CS123	QVQLQESGPGLVKPSETLSLTCTVSGGSISSYYWSWIRQPPGKGLEWIAYIYYSGSTNYNPSLKSRVTISVDTSKNQFSLKLSSVTAADTAVYYCARSRGYNYGLGLGWFDPWGQGTLVTVSS	DIQMTQSPSSLSASVGDRVTITCQASQDITNYLNWYQQKPGKAPKLLIYDASNLERGVPSRFSGSGSGTDFTFTISSLQAEDIATYYCQQYDDVPFTFGPGTKVDIK	GGSISSYY	IYYSGST	ARSRGYNYGLGLGWFDP	QDITNY	DAS	QQYDDVPFT	0.885961	Spike
CS124	QLQLQESGPGLVKPSETLSLTCTVSGGSISSSSYYWGWIRQPPGKGLEWIGSIHYSGSTYYNPSLKSRVTISVDTSKNQFSLKLSSMTAADTAVYYCARHTGYYDSSGYYRLEYFQHWGQGTLVTVSS	DIQMTQSPSSLSASVGDRVTITCQASQDISNYLYWYQQKPGKAPKVLIYDASNLETGVPSRFSGSGSGTDFTFTISSLQPEDIATYYCQQYDNLPLTFGGGTKVEIK	GGSISSSSYY	IHYSGST	ARHTGYYDSSGYYRLEYFQH	QDISNY	DAS	QQYDNLPLT	0.991154	Spike
CS125	QVQLVQSGAEVKKPGASVKVSCKASGYTFTSYGISWVRQAPGQGLEWMGWISAYNGNTNYAQKLQGRVTMTTDTSTSTAYMELRSLRSDDTAVYYCARDGTSHYYDSSGYYGADRNWFDPWGQGTLVTVSS	QSVLTQPPSVSGAPGQRVTISCTGSSSNIGAGYDVHWYQQLPGTAPKLLIYGNSNRPSGVPDRFSGSKSGTSASLAITGLQAEDGADYYCQSYDSSLSGWVFGGGTKLTVL	GYTFTSYG	ISAYNGNT	ARDGTSHYYDSSGYYGADRNWFDP	SSNIGAGYD	GNS	QSYDSSLSGWV	0.944851	Spike
CS127	QVQLVQSGPEVKKPGTSVKVSCKASGFTFTSSAVQWVRQARGQRLEWIGWIVVGSGNTNYAQKFQERVTITRDMSTSTAYMELSSLRSEDTAVYYCAAPNCSGGSCYDAFDIWGQGTMVTVSS	EIVLTQSPGTLSLSPGERATLSCRASQSVSSSYLAWYQQKPGQAPRLLIYGASSRATGIPDRFSGSGSGTDFTLTISRLEPEDFAVYYCQQYGSSPWTFGQGTKVEIK	GFTFTSSA	IVVGSGNT	AAPNCSGGSCYDAFDI	QSVSSSY	GAS	QQYGSSPWT	0.98689	Spike
CS129	EVQLVESGGGLVQPGGSLRLSCAASGFTFSSYEMNWVRQAPGKGLEWVSYISSSGSTIYYADSVKGRFTISRDNAKNSLYLQMNSLRAEDTAVYYCARQPREYYDFWSGYRRLFYFDYWGQGTLVTVSS	DIQMTQSPSSLSASVGDRVTITCQASQDISNYLNWYQQKPGKAPKLLIYDASNLETGVPSRFSGSGSGTDFTFTISSLQPEDIATYYCQQYDNLPLTFGGGTKVEIK	GFTFSSYE	ISSSGSTI	ARQPREYYDFWSGYRRLFYFDY	QDISNY	DAS	QQYDNLPLT	0.977912	Spike
CS131	EVQLVETGGGLIQPGGSLRLSCAASGFTVSSNYMSWVRQAPGKGLEWVSVIYSGGSTYYADSVKGRFTISRDNSKNTLYLQMNSLRAEDTAVYYCARWAQQLVPSENLKPYYYYYGMDVWGQGTTVTVSS	EIVLTQSPGTLSLSPGERATLSCRASQSVSSSYLAWYQQKPGQAPRLLIYGASSRATGIPDRFSGSGSGTDFTLTISRLEPEDFAVYYCQQYGSSPGYTFGQGTKLEIK	GFTVSSNY	IYSGGST	ARWAQQLVPSENLKPYYYYYGMDV	QSVSSSY	GAS	QQYGSSPGYT	0.990545	Spike
CS134	EVQLVESGGGLVQPGGSLRLSCAASGFTFSSYAMSWVRQAPGKGLEWVSAISGSGGSTYYADSVKGRFTISRDNSKNTLYLQMNSLRAEDTAVYYCAKGTQPIPDYGDFFDPWGQGTLVTVSS	EIVLTQSPGTLSLSPGERATLSCRASQSVSSSYLAWYQQKPGQAPRLLIYGASSRATGIPDRFSGSGSGTDFTLTISRLEPEDFAVYYCQQYGSSPPCTFGQGTKLEIK	GFTFSSYA	ISGSGGST	AKGTQPIPDYGDFFDP	QSVSSSY	GAS	QQYGSSPPCT	0.982273	Spike
CS135	QVQLVESGGGVVQPGRSLRLSCAASGFTFSSYGMHWVRQAPGKGLEWVAVISYDGSNKYYADSVKGRFTISRDNSKNTLYLQMNSLRAEDTAVYYCAKGGGWYDYKGYYFDYWGQGTLVTVSS	DIQMTQSPSSLSASVGDRVTITCQASQDISNYLNWYQQKPGKAPKLLIYDASNLETGVPSRFSGSGSGTDFTFTISSLQPEDIATYYCQQYDNLPITFGQGTRLEIK	GFTFSSYG	ISYDGSNK	AKGGGWYDYKGYYFDY	QDISNY	DAS	QQYDNLPIT	0.993522	Spike
CS136	EVQLVESGGGLVQPGGSLRLSCAASGFIFNNYEMNWVRQAPGKGLEWISYISSGGTTVYYADSVKGRFTISRDNAKNSLYLQMSSLRAEDTALYYCVRVGHPDTLFGVDYWGQGTLVTVSS	EIVMTQSPATLSVSPGERATLSCRASQSVSSNLAWYQQKPGQAPSLLIYGASTRATGIPARFSGSGSGTEFTLTISSLQSEDFAVYYCQQYNNWPRYSFGQGTKLEIK	GFIFNNYE	ISSGGTTV	VRVGHPDTLFGVDY	QSVSSN	GAS	QQYNNWPRYS	0.134493	HA
CS139	EVQLVESGGGLVQPGGSLRLSCAASGFTFNNYEMNWVRQAPGKGLEWVSYISSGGTTMYYADSVKGRFTISRDNAKNSLYLEMNSLRAEDTALYYCARVGHPDTLFGVEYWGQGILVTVSS	EIVMTQSPATLSVSPGERATLSCGASQSISSTLAWYQHKPGQAPRLLIYGASARATGIPARFSGSGSGTEFTLTISSLQSEDFAVYYCQQYNNWPRYSFGQGTKLEIK	GFTFNNYE	ISSGGTTM	ARVGHPDTLFGVEY	QSISST	GAS	QQYNNWPRYS	0.113826	HA
CS143	QVQLVQSGPEVKKPGTSVKVSCKASGFTFSSSAVQWVRQARGQRLEWIGWIVVGSHNTNYAQKFQERVTITRDMSTSTAYMELSSLTSEDTAVYYCAAAIIASAAPDYWGQGTLVTVSS	EIVLTQSPATLSLSPGERATLSCRASQSVSSYLAWYQQKPGQAPRLLIYDASNRATGIPARFSGSGSGTDFTLTISSLEPEDFAVYYCQQRSNWPPYTFGQGTKLEIK	GFTFSSSA	IVVGSHNT	AAAIIASAAPDY	QSVSSY	DAS	QQRSNWPPYT	0.895853	Spike
CS145	QVQLVQSGAEVKKPGASVKVSCKASGYTFTSYYMHWVRQAPGQGLEWMGIINPSGGSTSYAQKFQGRVTMTGDTSTSTVYMELSSLRSEDTAVYYCARGGIVPAATLLFDPWGQGTLVTVSS	DIQMTQSPSTLSASVGDRVTITCRASQSISSWLAWYQQKPGKAPKLLIYKASSLESGVPSRFSGSGSGTEFTLTISSLQPDDFATYYCQQYNSYSCSFGQGTKLEIK	GYTFTSYY	INPSGGST	ARGGIVPAATLLFDP	QSISSW	KAS	QQYNSYSCS	0.984655	Spike
CS15	QVQLVESGGGVVQPGRSLRLSCAASGFTFSSYGMHWVRQAPGKGLEWVAVISYDGSNKYYADSVKGRFTISRDNSKNTLYLQMNSLRAEDTAVYYCAKAPYAYCSSTSCYADYYYGMDVWGQGTTVTVSS	QSALTQPASVSGSPGQSITISCTGTSSDVGGYNYVSWYQQHPGKAPKLMIYEVSNRPSGVSNRFSGSKSGNTASLTISGLQAEDEADYYCSSYTSSSVVFGGGTKLTVL	GFTFSSYG	ISYDGSNK	AKAPYAYCSSTSCYADYYYGMDV	SSDVGGYNY	EVS	SSYTSSSVV	0.986549	Spike
CS153	QVQLVQSGPEVKKPGTSVKVSCKASGFTFTSSAVQWVRQARGQRLEWIGWIVVGSGDTNYTQKFQERVTITRDMSTSTAYMELSSLRSEDTAVYYCAAPYCSGSSCLDGFDIWGQGTMVTVSS	EIVLTQSPDTLSLSPGERATLSCRASQSVRSSYLAWYQQKPGQAPRLLIYGASSRATGIPDRFSGSGSGTDFTLAISRLEPEDFAVYYCQQYGSSPWTFGQGTKVEIK	GFTFTSSA	IVVGSGDT	AAPYCSGSSCLDGFDI	QSVRSSY	GAS	QQYGSSPWT	0.941798	Spike
CS155	EVQLVESGGGLVQPGGSLRLSCAASGFTFSSYAMSWVRQAPGKGLEWVSAISGSGGNTYYADSVKGRFTISRDNSKNTLYLQMNSLRAEDTAVYYCAKDTYYDIFPDVFDIWGQGTMVTVSS	QSALTQPASVSGSPGQSITISCAGTSSDLGGYYYVSWYQHHPGKAPKLMIYEVSNRPSGISNRFSGSKSGNTASLTISGLQAEDEADYYCSSYTSSSTLPVFGTGTKVTVL	GFTFSSYA	ISGSGGNT	AKDTYYDIFPDVFDI	SSDLGGYYY	EVS	SSYTSSSTLPV	0.988096	Spike
CS156	EVQLVESGGGLVQPGGSLRLSCAASGFTFSSYDMHWVRQATGKGLEWVSAIGNAGDTYYPASVKGRFTISRENARNSLYLQMNSLRAGDTAVYYCARVRPTMTKGFDWYFDLWGRGTLVTVSS	DIQMTQSPSSLSASVGDRVTITCRASQSISTYLNWYQQKPGKAPKLLIYAASSLQSGVPSRFSGSGSGTDFTLTISSLQPEDFATYYCQQSYNTLGTFGQGTKVEIK	GFTFSSYD	IGNAGDT	ARVRPTMTKGFDWYFDL	QSISTY	AAS	QQSYNTLGT	0.965894	Spike
CS157	EVQLVESGGGLVQPGGSLRLSCAASGFTFSSYDMHWVRQGTGKGLEWVSAIGTAGDTYYPGSVKGRFTISRENAKNSLYLQMSSLRAGDTAVYYCARGHFYGLIGYMDVWGKGTTVTVSS	DIQMTQSPSSLSASVGDRVTITCRASQSISSYLNWYQQKLGKAPKLLIYAASSLQSGVPSRFSGSGSGTDFTLTISSLQPEDFATYYCQQSYSTPPLTFGGGTKVEIK	GFTFSSYD	IGTAGDT	ARGHFYGLIGYMDV	QSISSY	AAS	QQSYSTPPLT	0.984672	Spike
CS158	EVQLVESGGGLVQPGGSLRLSCAASGFTFSSYDMHWVRQATGKGLEWVSAIGTAGDTYYPGSVKGRFTISRENAKNSLYLQMNSLRAGDTAVYYCARAAYDILTGYYRGMDVWGKGTTVTVSS	DIQMTQSPSSLSASVGDRVTITCRASQNISSYLNWYQQKPGKAPKLLIYAASSLQSGVPSRFSGSGSGIDFTLTISSLQPEDFATYYCQQSYNIASTFGQGTKVEIK	GFTFSSYD	IGTAGDT	ARAAYDILTGYYRGMDV	QNISSY	AAS	QQSYNIAST	0.846034	Spike
CS161	EVQLVESGGGLVQPGGSLRLSCAASGFTVSSNYMSWVRQAPGKGLEWVSVIYSGGSTYYADSVKGRFTISRDNSKNTLYLQMNSLRAEDTAVYYCARDLAVYGMDVWGQGTTVTVSS	SYELTQPPSVSVAPGQTARITCGGNNIGSNSVHWYQQKPGQAPVLVVYDDSDRPSGIPERFSGSKSGNTATLTISRVEAGDEADYYCQVWDSSSDHPVVFGGGTKLTVL	GFTVSSNY	IYSGGST	ARDLAVYGMDV	NIGSNS	DDS	QVWDSSSDHPVV	0.997576	Spike
CS163	QLQLQESGPGLVKPSETLSLTCTVSGGSISSSRYYWGWIRQPPGKGLEWIGSIYYSGSTYYNPSLKSRVTISVDTSKNQFSLKLSSVTAADTAVYYCARQVAWLPRDDYFDYWGQGTLVTVSS	QSALTQPPSASGSPGQSVTISCTGTSSDVGFYNYVSWYQQHPGKAPKLMIYEVSKRPSGVPDRFSGSKSGNTASLTVSGLQAEDEADYYCSSYAGSNNYVVFGGGTKLTVL	GGSISSSRYY	IYYSGST	ARQVAWLPRDDYFDY	SSDVGFYNY	EVS	SSYAGSNNYVV	0.965029	Spike
CS165	EVQLVQSGAEVKKPGESLKISCKGSGYSFTSYWIGWVRQMPGKGLEWMGIIYPGDSDTRYSPSFQGQVTISADKSISTAYLQWSSLKASDTAMYYCARHMSGTHSSGWYERWFDPWGQGTLVTVSS	QSVLTQPPSASGTPGQRVTISCSGSSSNIGSNTVNWYQQLPGTAPKLLIYSNNQRPSGVPDRFSGSKSGTSASLAISGLQSEDEADYYCAAWDDSLNGPVFGGGTKLTVL	GYSFTSYW	IYPGDSDT	ARHMSGTHSSGWYERWFDP	SSNIGSNT	SNN	AAWDDSLNGPV	0.981954	Spike
CS167	QLQLQESGPGLVKPSETLSLTCTVSGGSISSSSYYWGWIRQPPGKGLEWIGSIYYSGSTYYTPSLKSRVTISVDTSKNQFSLKLSSVTAADTAVYYCARFTRFAGLYYFDYWGQGTLVTVSS	QSALTQPPSASGSPGQSVTISCTGTSSDVGGYNYVSWYQQHPGKAPKLLIYEVSKRPSGVPDRFSGSKSGNTASLTVSGLRADDEADYYCSSYAGTVLFGGGTKLTVL	GGSISSSSYY	IYYSGST	ARFTRFAGLYYFDY	SSDVGGYNY	EVS	SSYAGTVL	0.957868	Spike
CS169	QVQLVESGGGVVQPGRSLRLSCAASGFTFSTYGMHWVRQAPGKGLEWVAVIWYDGSNKYYADSVKGRFTISRDNSKNTLYLQMKSLRAEDTAVYYCARDRFYDYSSSGYSLDAFDIWGQGTMVTVSS	QSVLTQPPSVSEAPRQRVTISCSGSSSNIGNNAVNWFQQLPGKAPKLLIYYDDLLPSGVSDRFSGSKSGTSASLAISGLQSEDEADYYCAAWDDSLNAWVFGGGTKLTVL	GFTFSTYG	IWYDGSNK	ARDRFYDYSSSGYSLDAFDI	SSNIGNNA	YDD	AAWDDSLNAWV	0.984602	Spike
CS170	QLQLQESGPGLVKPSETLSLTCTVSGGSISSSSYYWGWIRQPPGKGLEWIGSIYYSGGTYSNPSLKSRVTISVDTSKNQLSLKLSSVTAADTAVYYCAREVAPIKQWLVSYFDYWGQGTLVTVSS	QSVLTQPPSVSGAPGQRVTISCTGSSSNIGAGYDVQWYQQLPGTAPKLLIYGNSNRPSGVPDRFSGSKSGTSASLAITGLQAEDEADYYCQSYDSSLSGLVFGGGTKLTVL	GGSISSSSYY	IYYSGGT	AREVAPIKQWLVSYFDY	SSNIGAGYD	GNS	QSYDSSLSGLV	0.924288	Spike
CS171	QVQLVESGGGVVQPGRSLRLSCAASGFTFSNYGMHWVRQAPGKGLQWVAIISYDESSKYYADSVKGRFTISRDNSKNTLYLQMNSLRAEDTAMYYCAKDPPQFAVAGTGYFDYWGQGTLVTVSS	SYELTQPPSVSVAPGQTARITCGGNNIGSKNVHWYHQKPGQAPVLVVYDDSDRPSGIPERFSGSNSGNTATLTISRVEAGDEADYYCQVWDSSSDPWVFGGGTKLTVL	GFTFSNYG	ISYDESSK	AKDPPQFAVAGTGYFDY	NIGSKN	DDS	QVWDSSSDPWV	0.965569	Spike
CS172	QVQLVESGGGVVQPGRSLRLSCAASGFTFSSYGMHWVRQAPGKGLEWVAFISYDGDDKYYADSVKGRFTISRDNSKNTLYLQMNSLRAEDTAVYFCAKAVYSYAYAVLYFDYWGQGTLVTVSS	NFMLTQPHSVSESPGKTVTISCTGSSGSFASNSVQWYQQRPGSAPTTMIYEDNHRPSGVPDRFSGSIDSSSNSASLTISGLKTEDEADYYCQSYDYNNHVVFGGGTKLTVL	GFTFSSYG	ISYDGDDK	AKAVYSYAYAVLYFDY	SGSFASNS	EDN	QSYDYNNHVV	0.980821	Spike
CS173	EVQLVESGGGLVQPGGSLRLSCAASGFTFSSYDMHWVRQATGKGLEWVSAIGTAGDTYYPGSVKGRFTISRENAKNSLYLQMNSLRAEDTAVYYCARGGAVIPVWYFDLWGRGTLVTVSS	DIQMTQSPSSLSASVGDRVTITCRASQSIGSYLNWYQQKPGKAPKLLIYAASSLQSGVPSRFSGSGSGTDFTLTISSLQPEDFATYYCQQSYSHPGITFGPGTKVDIK	GFTFSSYD	IGTAGDT	ARGGAVIPVWYFDL	QSIGSY	AAS	QQSYSHPGIT	0.968402	Spike
CS175	QVQLVQSGAEVKKPGSSVKVSCKASGGTFSRNAISWVRQAPGQGLEWMGGIIPIFGTAHYAQKFQGRVTITADESTSTAYMELSSLRSEDTAVYYCARREYSSTDWFDPWGQGTRVTVS	SYELTQPPSVSVAPGQTARITCGGNNIGSKSVHWYQQKPGQAPVLVVYDDSDRPSGIPERFSGSNSGNTATLTISRVEAGDEADYYCQVWDSTSDHPGYVFGTGTKVTVL	GGTFSRNA	IIPIFGTA	ARREYSSTDWFDP	NIGSKS	DDS	QVWDSTSDHPGYV	0.96111	Spike
CS176	EVQLVESGGGLVQPGGSLRLSCAASGLIVSSNYMSWVRQAPGKGLEWVSVLYSGGTTYYADSVKGRFTISRDNSKNTLYLQMNSLRAEDTAVYYCARWGRVGATGLAFDIWGQGTMVTVSS	SYELTQPPSVSVAPGQTARISCGGNNIGSKSVHWYQQKPGQAPVLVVYDDSDRPSGIPERFSDSNSGNTATLTISRVEAGDEADYYCQVWDSSSDHHYVFGTGTKVTVL	GLIVSSNY	LYSGGTT	ARWGRVGATGLAFDI	NIGSKS	DDS	QVWDSSSDHHYV	0.976053	Spike
CS179	QVQLQESGPGLVKPSQTLSLTCTVSGGSISSGAHYWSWIRQHPGKGLEWIGYIYYSGGTYYNPSLKSLVTISVDTSKNHFSLKLSSVTAADTAVYYCARTTAPRPGSSWFDPWGQGTLVTVSS	QSVLTQPPSVSAAPGQKVTISCSGSSSNIGNNYVSWYQQLPGTAPKLLIYDNNKRPSGIPDRFSGSKSGTSATLAITGLQTGDEADYYCGTWDNTLSPGRGVFGGGTKLTVL	GGSISSGAHY	IYYSGGT	ARTTAPRPGSSWFDP	SSNIGNNY	DNN	GTWDNTLSPGRGV	0.730022	Spike
CS180	QVQLVQSGPEVKKPGTSVKVSCKASGFTFSRSAVQWVRQARGQRLEWIGWIVVGSGNTNYAQKFQERVTITRDMSTSAAYMELSSLRSEDTAVYYCAAPACSSTRCYDGFDIWGQGTMVTVSS	EIVLTQSPGTLSLSPGERATLSCRASQSVSSSYLAWYQQKPGQAPSLLIYGASSRATGIPDRFSGSGSGTDFTLTISRLEPEDFAVYYCQQYGSSPWTFGQGTKVEIK	GFTFSRSA	IVVGSGNT	AAPACSSTRCYDGFDI	QSVSSSY	GAS	QQYGSSPWT	0.981444	Spike
CS181	QVQLVQSGAEVKKPGASVKVSCRASGYTFTSYGITWVRQAPGQGLEWMGWISVDNGNTKYAEKLQGRVTMTTDTSTSTAYMELRSLGSDDTAVYYCARDGGWTGIMGAINFDYWGQGTLVTVSS	QSVLTQPPSASGTPGQRVTISCSGSSSNIGSNYVYWCQQLPGTAPKLLIYRNNQRPSGVPDRFSGSKSGTSASLAISGLRSEDEADYYCATWDDSLSGWVFGGGTKLTVL	GYTFTSYG	ISVDNGNT	ARDGGWTGIMGAINFDY	SSNIGSNY	RNN	ATWDDSLSGWV	0.901485	Spike
CS182	EVQLVETGGGLIQPGGSLRISCAASGLTVSSNYMNWVRQAPGKGLEWVSVIYSGGSTFYADSVKGRFTISRDNSRNTLYLQMNSLRAEDTAVYYCARDLITYGMDVWGQGTTVTVSS	DIQLTQSPSFLSASVGDRVTITCRASQGINSYLAWYQQKPGKAPNLLIYAASTLQSGVPSRFSGSGSGTEFTLTISSLQPEDFATYSCQHLLTFGGGTKVEIK	GLTVSSNY	IYSGGST	ARDLITYGMDV	QGINSY	AAS	QHLLT	0.987719	Spike
CS23	EVQLVESGGGLVQPGGSLRLSCAASGFTVSSNYMNWVRQAPGKGLEWVSVIYSGGSTYYADSVKGRFTISRHNSKNTLYLQMNSLRAEDTAVYYCARGTAMAYGMDVWGQGTTVTVSS	SYELTQPPSVSVAPGQTARITCGGNNIGGQSVHWYQQKPGQAPVLVVYDDSDRPSGIPERFSGSNSGNTATLTISRVEAGDEADYYCQVWDSSSDHVVFGGGTKLTVL	GFTVSSNY	IYSGGST	ARGTAMAYGMDV	NIGGQS	DDS	QVWDSSSDHVV	0.987052	Spike
CS24	QLQLQESGPGLVKPSETLSLTCTVSGGSISSSSYYWGWIRQPPGKGLEWIGSIYYSGSTYYNPSLTSRVTISVDTSKNQFSLKLSSVTAADTAVYYCARQFWTRPPSVWFDPWGQGTLVTVSS	QSVLTQPPSVSAAPGQKVTISCSGSSSNIGNYYVSWYQQLPRTAPKLLIYDNNERPSGIPDRFSGSKSGTSATLAITGLQTGDEADYYCGTWDSSLSAGVFGGGTKLTVL	GGSISSSSYY	IYYSGST	ARQFWTRPPSVWFDP	SSNIGNYY	DNN	GTWDSSLSAGV	0.945556	Spike
CS26	EVQLVESGGGLVKPGGSLRLSCAASGFTFSNAWMNWVRQAPGKGLEWVGRIQSKTDGGTTDYAAPVKGRFTISRDDSKNTLYLQMNSLKTEDTAVYYCTTDPNQQPPRGYYFYYGLDVWGQGTTVTVSS	QTVVTQEPSLTVSPGGTVTLTCGSSTGAVTSGHYPYWFQQKPGQAPMTLICDTSNKHSWTPARFSGSLLGDKAALTLSGAQPEDEAEYYCLLSYSGAPVVFGGGTKLTVL	GFTFSNAW	IQSKTDGGTT	TTDPNQQPPRGYYFYYGLDV	TGAVTSGHY	DTS	LLSYSGAPVV	0.304623	HA
CS27	QLQLQESGPGLVKPSETLSLTCTVSGGSISSSSYYWGWIRQPPGKGLEWIGSIYYSGSTYYNPSLKSRVTISVDTSKNQFSLKLSSVTAADTAVYYCARGIAARPGDWHFDLWGRGTLVTVSS	QSVLTQPPSVSAAPGQKVTISCSGSSSNIGNNYVSWYQQLPGTAPKLLIYDNNKRPSGIPDRFSGSKSGTSATLGITGLQTGDEADYYCGTWDSSLSRGVFGGGTKLTVL	GGSISSSSYY	IYYSGST	ARGIAARPGDWHFDL	SSNIGNNY	DNN	GTWDSSLSRGV	0.974643	Spike
CS29	EVQLVESGGGLVQPGGSLRLSCAASRFTFSNYWMSWVRQAPGKGLEWVANIKQDGSEKYCVDSVKGRFTISRDNAKNSLYLQMNSLRAEDTAVYYCARALSMVRGVIIPPYFDYWGQGTLVTVSS	NFMLTQPHSVSESPGKTVTISCTGSSGSIASNYVQWYQQRPGSAPTTVIYEDNQRPSGVPDRFSGSIDIYSNSASLTISGLKTEDEADYYCQSYDSSNHWVFGGGTKLTVL	RFTFSNYW	IKQDGSEK	ARALSMVRGVIIPPYFDY	SGSIASNY	EDN	QSYDSSNHWV	0.94901	Spike
CS30	QLQLQESGPGLVKPSETLSLTCTVSGDSISSSSYYWGWIRQPPGKGLEWIGSFYYSGSTYYNPSLKSRVTISVDTSKNLFSLKLSSVTAADTAVYYCARRGWLRGYFDLWGRGTLVTVSS	NFMLTQPHSVSESPGKTVTISCTGSSGSIASNYVQWYQQRPGSAPTTVIYEDNQRPSGVPDRFSGSIDSSSNSASLTISGLKTEDEADYYCQSYDSTNHVVFGGGTKLTVL	GDSISSSSYY	FYYSGST	ARRGWLRGYFDL	SGSIASNY	EDN	QSYDSTNHVV	0.971574	Spike
CS31	QLQLQESGPGLVKPSETLSLTCTVSGGSISSSSYYWGWIRQPPGKGLEWIGSFYYSGSTYYNPSLKSRVTISVDTSKNQFSLKLSSVTAADTAVYYCATQLWLRSNFDSWGQGTLVTVSS	NFMLTQPHSVSESPGKTVTISCTGSSGSIASNYVQWHQQRPGSAPTTVIYEDNQRPSGVPDRFSGSIDSSSNSASLTISGLKTEDEADYYCQSYDSGNVVFGGGTKLTVL	GGSISSSSYY	FYYSGST	ATQLWLRSNFDS	SGSIASNY	EDN	QSYDSGNVV	0.987599	Spike
CS34	EVQLVESGGGLVQPGGSLRLSCAASGFTFSSYWMSWVRQAPGKGLEWVANIKQDGSEKYYVDSVKGRFTISRDNAKNSLYLQMNILRAEDTAVYYCARSQSTSWHDYWGQGTLVTVSS	NFMLTQPHSVSESPGKTVTISCTRSSGSIASNYVQWYQQRPGSAPTTVIYEDNQRPSGVPDRFSGSIDTSSNSASLTISGLKTEDEADYYCQSYDNNNHVVFGGGTKLTVL	GFTFSSYW	IKQDGSEK	ARSQSTSWHDY	SGSIASNY	EDN	QSYDNNNHVV	0.952915	Spike
CS37	QLQLQESGPGLVKPSETLSLTCTVSGGSISSSSYYWGCIRQPPGKGLECIGSIYYSGSTYYNPSLKSRVTISVDTSKNQFSLKLSSVTAADTAVYYCARHVGPYSGYDKNNWFDPWGQGTLVTVSS	EIVLTQSPATLSLSPGERATLSCRASQSVSSYLAWYQQKPGQAPRLLIYDASNRATGIPARFSGSGSGTDFTLTISSLEPEDFAVYYCQQRSNWPLTFGGGTKVEIK	GGSISSSSYY	IYYSGST	ARHVGPYSGYDKNNWFDP	QSVSSY	DAS	QQRSNWPLT	0.916077	Spike
CS38	EVQLVESGGGLVQPGGSLRLSCAASGFTFSSYDMHWVRQATGKGLEWVSAIGTAGDTYYPGSVKGRFTISRENAKNSLYLQMNSLRAGDTAVYYCARDLTQDWYFDLWGRGTLVTVSS	DIQMTQSPSSLSASVGDRVTITCRASQSISSYLNWYQQKPGKAPKLLIYAASSLQSGVPSRFSGSGSGTHFTLAISSLQPEDFATYYCQQSYSTPPITFGQGTRLEIK	GFTFSSYD	IGTAGDT	ARDLTQDWYFDL	QSISSY	AAS	QQSYSTPPIT	0.983068	Spike
CS39	EVQLVESGGGLVKPGGSLRLSCAASGFTFSNAWMNWVRQAPGKGLEWVGRIKSKTDGGTTDYAAPVKGRFTISRDDSKNTLYLQMNSLKTEDTAVYYCTTDKARNYYDSSGYEHDAFDIWGQGTMVTVSS	DIQMTQSPSSLSASVGDRVTITCRASQSISSFLNWYQQKPGKAPKLLIYAASSLQSGVPSRFSGSGSGTDFTLTISSLQPEDFATYYCQQSYSTLITFGQGTRLEIK	GFTFSNAW	IKSKTDGGTT	TTDKARNYYDSSGYEHDAFDI	QSISSF	AAS	QQSYSTLIT	0.386196	HA
CS4	QVQLVESGGGVVQPGRSLRLSCAASGFTFGSYGMHWVRQAPGKGLEWVAVISDDGSNKYYADSVKGRFTISRDNSKNTLYLQMNSLRAEDTAVYYCAKDFGSTGTTLGYYGMDVWGQGTTVTVSS	QSVLTQPPSASGTPGQRVTISCSGSSSNIGSNYVYWYQQLPGTAPKLLIYRNNQRPSGVPDRFSGSKSGTSASLAISGLRSEDEADYYCAAWDDSLSGWVFGGGTKLTVL	GFTFGSYG	ISDDGSNK	AKDFGSTGTTLGYYGMDV	SSNIGSNY	RNN	AAWDDSLSGWV	0.804813	Spike
CS40	QLQLQESGPGLVKPSETLSLTCTVSGGSISSSSYYWGWIRQPPGKGLEWIGSIYYSGSTYYNPSLKSRVTISVDTSKNQFSLKLSSVTAADTAVYYCARHAAPRPGDSWFDPWGQGTLVTVSS	DIQMTQSPSSVSASVGDRVTITCRASQAFSSWLAWYQQKPGKAPKLLIYAASSLQSGVPSRFSGSGSGTDFTLTISSLQPEDFATYYCQQANSFPTFGQGTRLEIK	GGSISSSSYY	IYYSGST	ARHAAPRPGDSWFDP	QAFSSW	AAS	QQANSFPT	0.337353	HA
CS41	QLQLQESGPGLVKPSETLSLTCTVSGGSISSSSYYWGWIRQPPGKGLECIGSIHYSGSTYYNPSLKSRVTISVDTSKNQFSLKLSSVTAADTAVYYCARHAGPYSSSWIANWFDPWGQGTLVTVSS	DIQLTQSPSFLSASVGDRVTITCRASQGISSYLAWYQQKPGKAPKLLIYAASTLQSGVPSRFSGSGSGTELTLTISSLQPEDFATYYCQQLNSYPLTFGGGTKVEIK	GGSISSSSYY	IHYSGST	ARHAGPYSSSWIANWFDP	QGISSY	AAS	QQLNSYPLT	0.989359	Spike
CS42	EVQLVESGGGLVKPGGSLRLSCAASGFTFSNAWMNWVRQAPGKGLEWVGRIRSKTDGGTPDYAAPLKGRFTISRDDSKNTLYLQMNSLKTEDTAVYYCTTDSLDVGGGSYVNFDYWGQGTLVTVSS	DIQMTQSPSSLSVSVGDRVTITCQASQDISNYLNWYQQKPGKAPKLLIYDASNLETGVPSRFSGSGSGTDFTFTISSLQPEDIATYYCQQYDNLPLTFGGGTKVEIK	GFTFSNAW	IRSKTDGGTP	TTDSLDVGGGSYVNFDY	QDISNY	DAS	QQYDNLPLT	0.975821	Spike
CS43	QLQLQESGPGLVKSSETLSLTCTVSGGSISSSSYYWGWIRQPPGKGLEWIGTIYYSGSTYYNPSLKSRVTISVDTSKNQFSLKLSSVTAADTAVYYCARRLGPRGPFDNHGNHFDYWGQGTLVTVSS	DIQLTQSPSFLSASVGDRVIITCRASQGISSYLAWYQQKPGKAPKLLIYAASTLQSGVPSRFSGSGSGTEFTLTVSSLQPEDFATYYCQQLNSYPWTFGQGTKVEIK	GGSISSSSYY	IYYSGST	ARRLGPRGPFDNHGNHFDY	QGISSY	AAS	QQLNSYPWT	0.943649	Spike
CS44	QVQLVQSGPEVKKPGTSVKVSCKASGITFTSSAVQWVRQARGQRLEWIGWIVVGSGNTNYAQKFQERVTITRDMSTSTAYMELSSLRSEDTAVYYCAAPYCSGGTCHDGFDIWGQGTMVTVSS	EIVLTQSPGTLSLSPGERATLSCRASQSVSSSYLAWYQQKPGQAPRLLIYGASSRATGIPDRFSGSGSGTDFTLTISRLEPEDFAVYYCQQYGSSPWTFGQGTKVEIK	GITFTSSA	IVVGSGNT	AAPYCSGGTCHDGFDI	QSVSSSY	GAS	QQYGSSPWT	0.984922	Spike
CS45	QLQLQESGPGLVKPSETLSLTCTVSGGSISSSSYYWGWIRQPPGKGLEWIGSIYYSGSTYYNPSLKSRVTISVDTSKNQFSLKLSSVTAADTAVYYCARQSSPKLGDDAFDIWGQGTMVTVSS	QSVLTQPPSVSAAPGQKVTISCSGSSSNIGNNYVSWYQQLPGTAPKLLIYDNNKRPSGIPDRFSGSKSGTSATLGITGLQTGDEADYYCGTWDSSLSVVVFGGGTKLTVL	GGSISSSSYY	IYYSGST	ARQSSPKLGDDAFDI	SSNIGNNY	DNN	GTWDSSLSVVV	0.976593	Spike
CS46	QVQLVESGGGVVQPGRSLRLSCAASGFPFSNYGMHWVRQAPGKGLEWVAVISYDGSSQYYADSVKGRFTISRDNSKNTLYLQMNSLRGDDTAVYYCAKDRSVGATTSQYNYYYGMDVWGQGTTVTVSS	QSVLTQPPSVSAAPGQKVTISCSGSSSNIGNNYVSWYQQFPGTAPKLLIYDNDKRPSGIPDRFSGSKSGTSATLGITGLQTGDEADYYCGTWETSLSAEVFGGGTRLTVL	GFPFSNYG	ISYDGSSQ	AKDRSVGATTSQYNYYYGMDV	SSNIGNNY	DND	GTWETSLSAEV	0.108769	HA
CS49	EVQLVESGGGLIQPGGSLRLSCAASGFTVSSYYMNWVRQPPGKGLEWVSVIYNGGNAYYADSVKGRFTISRDNSRNTLYLQMNSLRAEDTAVYYCARGKWLRGAFDIWGQGTMVTVSS	NFMLTQPHSVSESPGKTVTISCTGSSGSIASNYVQWYQQRPGSAPITVIYEDNQRPSGVPDRFSGSIDSSSNSASLTISGLKTEDEADYYCQSYDSSDLWVFGGGTKLTVL	GFTVSSYY	IYNGGNA	ARGKWLRGAFDI	SGSIASNY	EDN	QSYDSSDLWV	0.990521	Spike
CS52	QVQLVQSGSELKKPGASVKVSCKASGYSFTSHAMNWVRQAPGQGLEWMGWINTNTGNPTYAQGFTGRFVFSLDTSVSTAYLQISSLKAEDTAVYYCARTSGWSGPSYGMDVWGQGTTVTVSS	QAVVTQEPSLTVSPGGTVTLTCASSTGAVTSGYYPNWFQQKPGQAPRALIYSISNKHSWTPARFSGSLLGGKAALTLSGVQPEDEAEYYCLLYFGGAQYVFGTGTKVTVL	GYSFTSHA	INTNTGNP	ARTSGWSGPSYGMDV	TGAVTSGYY	SIS	LLYFGGAQYV	0.109534	HA
CS54	EVQLVESGGGLVQPGGSLRLSCAASGFTVSSNYMNWVRQAPGKGLEWVSVIYSGGSTFYADSVKGRFTISRHNSKNTLYLQMSSLRAEDTAVYYCARDLAVYGMDVWGQGTTVTVSS	EIVLTQSPGTLSLSPGERATLSCRASQSFSSSYLAWYQQIPGQAPRLLIYGASSRATGIPDRFSGSGSGTDFTLTISRLEPEDFAVYYCQQYDSSLITFGQGTRLEIK	GFTVSSNY	IYSGGST	ARDLAVYGMDV	QSFSSSY	GAS	QQYDSSLIT	0.982515	Spike
CS56	QVQLRESGPGLAKPSGTLSLTCAVSGGSITSIYWWSWVRQPPGKGLEWIGEIYHSGSTNYNPSLKSRVTISVDKSKNQFSLKLSSVTAADTAVYFCASAPGTPWFDYWGQGTLVTVSS	QSALTQPASVSGSPGQSITISCTGTSSDVGRYNYVSWYQQHPGKAPKLMIYDVSNRPSGVSNRFSGSKSGNTASLTISGLQAEDEADYYCSSYTSSSTLYVFGTGTKVTVL	GGSITSIYW	IYHSGST	ASAPGTPWFDY	SSDVGRYNY	DVS	SSYTSSSTLYV	0.97561	Spike
CS59	QVQLVQSGPEVKKPGTSVKVSCKASGFTFTSSAVQWVRQARGQRLEWIGWIVVGSGNTNYAQKSQERVTITRDLSTRTAYMELSSLRSEDTAVYYCAAPYCSGGSCFDAFDMWGQGTMVTVSS	EIVLTQSPGTLSLSPGERATLSCRASQSVSSSYLAWYQQKPGQAPRLLIYGASSRATGIPDRFSGSGSGTDFTLTISRLEPEDFAVYYCQQYGSSLFTFGPGTKVDIK	GFTFTSSA	IVVGSGNT	AAPYCSGGSCFDAFDM	QSVSSSY	GAS	QQYGSSLFT	0.857453	Spike
CS65	QVQLVESGGGVVQPGRSLRLSCAASGFTFGSYGMHWVRQAPGKGLEWVAVISYDGSKKYYADSVKGRFTISRDNSKNTLYLQMNSLRAEDTAVYYCAKDLDIVLMVYAIPRGYYGMDVWGQGTTVTVSS	QSALTQPASVSGSPGQSITISCTGTSSDVGGYNYVSWYQQHPGKAPKLMIYEVSKRPSGVSNRFSGSKSGNTASLTISGLQAEDEAAYYCSSYTSSSPPVVFGGGTKLTVL	GFTFGSYG	ISYDGSKK	AKDLDIVLMVYAIPRGYYGMDV	SSDVGGYNY	EVS	SSYTSSSPPVV	0.960931	Spike
CS74	QVQLQESGPGLVKPSQTLSLTCTVSGDSISSGGYYWSWIRQHPGKGLEWIGYIYYSGSTYYNPSLKSRVTISVDTSNNQFSLKLSSVTAADTAVYFCARDYGGNQNYFGYWGQGTLVTVSS	DIQMTQSPSSLSASVGDRVTITCQASQDITNSLNWYQQKPGKAPKLLIYDASNLETGVPSSFSGSGSGTDFTFTISSLQPEDIATYYCQQYDNLPLTFGGGTKVEIK	GDSISSGGYY	IYYSGST	ARDYGGNQNYFGY	QDITNS	DAS	QQYDNLPLT	0.83287	Spike
CS8	QLQLQESGPGLVKPSETLSLTCTVSGGSISSSSYYWGWIRQPPGKGLECIGSIYYSGSTYYNPSLKSRVTISVDTSKNQFSLKLTSVTAADTAVYYCARHEGSTSPLMVKNYFDYWGQGTLVTVSS	DIQMTQSPSSVSASVGDRVTITCRASQGISSWLAWYQQKPGKAPKLLIYAASSLQSGVPSRFSGSGSGTDFTLTISSLQPEDFATYYCQQANSFPITFGQGTRLEIK	GGSISSSSYY	IYYSGST	ARHEGSTSPLMVKNYFDY	QGISSW	AAS	QQANSFPIT	0.955628	Spike
CS82	EVQLVESGGGLIQPGGSLRLSCAASGFTVSSHYMSWVRQAPGKGLEWVSVLYSGGSTYYADSVKGRFTISRDNSKNTLYLQMNSLRAEDTAVYYCARDLHSSGPFDAFDIWGQGTMVTVSS	DIQMTQSPSSLSASVGDRVAITCQASQDISNYLNWYQQKPGKAPKLLIYDASNLETGVPSRFSGGGSGTDFTFTISSLQPEDIATYYCQQYDIVGGGTKVEIK	GFTVSSHY	LYSGGST	ARDLHSSGPFDAFDI	QDISNY	DAS	QQYDI	0.867521	Spike
CS84	QVQLQESGPGLVKPSETLSLTCTVSGYSISSAYYWGWIRQPPGKGLEWIGSFFHSGSTYYNPSLKSRVTITVDTSKKQFSLKLSSVTAADTAVYYCARDDYGDYAVSYWGQGTLVTVSS	QSVLTQPPSVSGAPGQRVTISCTGSSSNIGAGYDVHWYQQLPGTAPKLLIYGNSNRPSGVPDRFSGSKSGTSASLAITGLQAEDEADYYCQSYDSSLSALYVFGTGTKVTVL	GYSISSA-YY	FFHSGST	ARDDYGDYAVSY	SSNIGAGYD	GNS	QSYDSSLSALYV	0.434213	HA
CS85	QVQLVESGGGLVKPGGSLRLSCAASGFTFSDYYMSWIRQAPGKGLEWVSYISSSGSTIYYADSVKGRFTISRDNAKNSLYLQMNSLRAEDTAVYYCARELLLLGYCSGGSCYPVGPDYWGQGTLVTVSS	NFMLTQPHSVSESPGKTVTISCTGSSGSIASNYVQWYQQRPGSAPTTVIYEDNQRPSGVPDRFSGSIDSSSNSASLTISGLKTEDEADYYCQSYDSSNHWVFGGGTKLTVL	GFTFSDYY	ISSSGSTI	ARELLLLGYCSGGSCYPVGPDY	SGSIASNY	EDN	QSYDSSNHWV	0.992082	Spike
CS87	EVQLVESGGGLVQPGGSLRLSCAASGFTFSSYDMYWVRQATGKGLEWVSAIGTAGDTYYPGSVKGRFTISRENAKNSLYLQMNSLRAGDTAVYYCARALYGSGSYSTQAGYYYGMDVWGQGTTVTVSS	DIQMTQSPSSLSASVGDRVTITCRASQSISSYLNWYQQKPGKAPKLLIYAASSLQSGVPSRFSGSGSGTDFTLTISSLQPEDFATYYCQQSYRAFTFGPGTKVDIK	GFTFSSYD	IGTAGDT	ARALYGSGSYSTQAGYYYGMDV	QSISSY	AAS	QQSYRAFT	0.887413	Spike
CS88	QVQLVQSGAEVKKPGASVKVSCKASGYTFTSYGISWVRQAPGQGLEWMGWISAYNGNTNYAQKLQGRVTMTTDTSTSTAYMELRSLRSDDTAVYYCARDYDYVWGSYPSACCYWGQGTLVTVSS	QSALTQPASVSGSPGQSITISCTGTSSDVGGYNYVSWYQQHPGKAPKLMIYEVSNRPSGLSNRFSGSKSGNTASLTISGLQAEDEADYYCSSYTSSTNWVFGGGTKLTVL	GYTFTSYG	ISAYNGNT	ARDYDYVWGSYPSACCY	SSDVGGYNY	EVS	SSYTSSTNWV	0.935078	Spike
CS89	EVQLVESGGGLIQPGGSLRLSCAASGFTVSSNYMSWVRQAPGKGLEWVSLIYSGGSTYYADSVKGRFTISRDNSKNTLYLQMNSLRAEDTAVYYCARDLSVAGGMDVWGQGTTVTVSS	EIVLTQSPGTLSLSPGERATLSCRASQSVSSSYLAWYQQKPGQAPRLLIYGASSRATGIPDRFSGSGSGTDFTLTIGRLEPEDFAVYYCQQYGSSPPITFGQGTRLEIK	GFTVSSNY	IYSGGST	ARDLSVAGGMDV	QSVSSSY	GAS	QQYGSSPPIT	0.994467	Spike
CS90	EVQLVESGGGLVRPGGSLRLSCAASGFTFSSYDMHWVRQGTGKGLEWVSAIGTAGDTYYPGSVKGRFTISRENAKNSLYLQMNSLRAGDTAVYYCARVRPTMTKGFDWYFDLWGRGTLVTVSS	DIQMTQSPSSLSASVGDRVTITCRASQSISSFLNWYQQKPGKAPNLLIYAASSLQSGVPSRFSGSGSGTDFTLTISSLQPEDFATYYCQQSYNTLGTFGQGTKVEIK	GFTFSSYD	IGTAGDT	ARVRPTMTKGFDWYFDL	QSISSF	AAS	QQSYNTLGT	0.900776	Spike
CS91	EVQLVESGGGLIQPGGSLRLSCAASGLTVSSNYMNWVRQAPGKGLEWVSLIYSGGSTYYADSVKGRFTISRDNSKNTLYLQMNSLRAEDTAVYYCARWAGADGMDVWGQGTTVTVSS	EIVLTQSPGTLSLSPGERATLSCRASQSVSSTYLAWYQQKPGQAPRLLIYGASSRATGIPDRFSGSGSGTDFTLTITRLEPEDFAVYYCQQYGSSQYTFGQGTKLEIK	GLTVSSNY	IYSGGST	ARWAGADGMDV	QSVSSTY	GAS	QQYGSSQYT	0.968511	Spike
CS92	EVQLVESGGGLVQPGGSLRLSCAASGFTFSSYAMSWVRQAPGKGLEWVSVISGSDGSTYYADSVKGRFTISRDNSKNTLYLQMNSLRAEDTAVYYCAKDFVVVVAARSHDDYYFDYWGQGTLVTVSS	DIQMTQSPSTLSASVGDRVTITCRASQSISSWLAWYQQKPGKAPKLLIYKASSLESGVPSRFSGSGSGTEFTLTISSLQPDDFATYYCQQYKNFPLTFGGGTKVEIK	GFTFSSYA	ISGSDGST	AKDFVVVVAARSHDDYYFDY	QSISSW	KAS	QQYKNFPLT	0.947538	Spike
CS99	QVQLVQSGAEVKKPGSSVKVSCKASGGTFSSYAISWVRQAPGQGLEWMGGIIPIFGTANYAQKFQGRVTITADESTSTAYMELSSLRSEDTAVYYCATQGGRFYCSGGSCYRYYFDYWGQGTLVTVSS	EIVLTQSPGTLSLSPGERATLSCRASQSVSSSYLAWYQQKPGQAPRLLIYGASSRATGIPDRFSGSGSGTDFTLTISRLEPEDFAVYYCQQYGSSPLTFGEGTKVEIK	GGTFSSYA	IIPIFGTA	ATQGGRFYCSGGSCYRYYFDY	QSVSSSY	GAS	QQYGSSPLT	0.965123	Spike
